# The relative importance of biotic and abiotic determinants of temporal occupancy for avian species in North America

**DOI:** 10.1101/555227

**Authors:** Sara Snell Taylor, James Umbanhowar, Allen H. Hurlbert

## Abstract

**Aim:** We examined the relative importance of competitor abundance and environmental variables in determining the species distributions of 175 bird species across North America. Unlike previous studies, which tend to model distributions in terms of presence and absence, we take advantage of a geographically extensive dataset of community time series to model the temporal occupancy of species at sites throughout their expected range.

**Location:** North America.

**Time period:** 2001-2015.

**Major taxa studied:** 175 bird species.

**Methods:** We calculated variation in temporal occupancy across geographic range and used variance partitioning and Bayesian hierarchical models to evaluate the relative importance of 1) the abundance of potential competitors and 2) the environment (elevation, temperature, precipitation, vegetation index) for determining temporal occupancy. We also created a null model to test whether designated competitor species predicted variation in occupancy better than non-competitor species.

**Results:** On average, the environment explained more variance in occupancy than competitor abundance, but this varied by species. For certain species, competitor abundance explained more variance than the environment. Species with larger range sizes, larger range overlap with competitors, and that occurred at higher mean temperatures had a higher proportion of variance explained by the environment than competitor abundance. The abundance of competitor species had a stronger effect on focal species occupancy than non-competitor species in the null model.

**Main conclusions:** Temporal occupancy represents a new way of describing species distributions that is complementary to presence/absence or abundance. Geographic variation in temporal occupancy was explained by both biotic and abiotic drivers, and abiotic drivers explained more variation in temporal occupancy than abundance on average. Species traits also play a role in determining whether variation in temporal occupancy is best explained by biotic or abiotic drivers. The results of our study can improve species distribution models, particularly by accounting for competitive interactions.
