## Supplemental Tables 1-12 for "The relative importance of biotic and abiotic determinants of temporal occupancy for avian species in North America": Table S2 Traits.csv

Focal Common Name	Scientific Name	Family	Body Mass	Migratory Class	Trophic Group	Focal Range Size	Proportion Range Overlap	Mean Temperature	Mean Precipitation	Mean Elevation	Mean NDVI
Gray Partridge	Perdix perdix	Phasianidae	398	resid	granivore	12802476.950	0.144	49.804	35.350	876.520	0.692
Northern Bobwhite	Colinus virginianus	Odontophoridae	178	resid	herbivore	4364436.529	0.135	143.160	84.429	265.777	0.735
California Quail	Callipepla californica	Odontophoridae	176	resid	granivore	1542584.175	0.188	105.579	55.007	755.933	0.597
Ruffed Grouse	Bonasa umbellus	Phasianidae	621	resid	omnivore	8125106.162	0.719	41.610	65.489	571.932	0.862
Band-tailed Pigeon	Patagioenas fasciata	Columbidae	365.25	neotrop	granivore	NA	NA	112.746	106.697	437.118	0.730
Mourning Dove	Zenaida macroura	Columbidae	123	short	granivore	11154669.760	0.204	118.340	73.498	462.086	0.717
White-winged Dove	Zenaida asiatica	Columbidae	153	short	granivore	3014315.259	0.754	201.712	24.692	549.295	0.313
Common Ground-Dove	Columbina passerina	Columbidae	30	resid	granivore	7563890.385	0.226	206.765	92.384	121.563	0.670
Yellow-billed Cuckoo	Coccyzus americanus	Cuculidae	64	neotrop	insectivore	5273151.518	0.565	145.881	94.011	223.968	0.771
Black-billed Cuckoo	Coccyzus erythropthalmus	Cuculidae	51	neotrop	insectivore	5189825.637	0.574	57.456	69.086	332.103	0.852
Hairy Woodpecker	Leuconotopicus villosus	Picidae	66.25	resid	insectivore	14067703.700	3.053	79.590	79.399	611.508	0.795
Downy Woodpecker	Dryobates pubescens	Picidae	27	resid	insectivore	13113178.410	0.707	118.392	91.071	249.964	0.805
Ladder-backed Woodpecker	Dryobates scalaris	Picidae	30	resid	insectivore	2959801.470	0.143	168.756	39.872	959.401	0.398
Yellow-bellied Sapsucker	Sphyrapicus varius	Picidae	50	short	insectivore	4535158.145	3.743	55.236	77.558	383.550	0.894
Red-naped Sapsucker	Sphyrapicus nuchalis	Picidae	46	short	insectivore	2080628.748	0.280	38.332	45.708	1901.993	0.738
Red-headed Woodpecker	Melanerpes erythrocephalus	Picidae	72	short	omnivore	5465758.502	1.466	132.678	87.083	245.946	0.776
Red-bellied Woodpecker	Melanerpes carolinus	Picidae	67	resid	insectivore	3074161.216	3.368	143.522	96.568	180.607	0.784
Northern Flicker	Colaptes auratus	Picidae	132.17	resid	insectivore	10805319.420	2.059	89.009	80.888	314.086	0.830
Black-chinned Hummingbird	Archilochus alexandri	Trochilidae	3.5	neotrop	nectarivore	2399358.572	0.150	131.354	39.607	1302.262	0.453
Broad-tailed Hummingbird	Selasphorus platycercus	Trochilidae	4	neotrop	nectarivore	696941.808	0.516	41.567	41.198	2570.388	0.614
Rufous Hummingbird	Selasphorus rufus	Trochilidae	4	neotrop	nectarivore	1526769.172	0.470	68.936	137.826	610.357	0.826
Scissor-tailed Flycatcher	Tyrannus forficatus	Tyrannidae	43	neotrop	insectivore	1452401.824	2.851	167.664	70.395	371.314	0.611
Eastern Kingbird	Tyrannus tyrannus	Tyrannidae	44	neotrop	insectivore	9143977.980	1.605	100.884	74.946	377.834	0.785
Western Kingbird	Tyrannus verticalis	Tyrannidae	40	neotrop	insectivore	5134049.753	3.379	113.771	36.408	992.867	0.518
Cassin's Kingbird	Tyrannus vociferans	Tyrannidae	46	neotrop	insectivore	1436464.423	0.747	112.500	32.690	1863.181	0.367
Great Crested Flycatcher	Myiarchus crinitus	Tyrannidae	34	neotrop	insectivore	5152020.805	2.706	134.353	93.119	176.205	0.779
Ash-throated Flycatcher	Myiarchus cinerascens	Tyrannidae	27	neotrop	insectivore	3499142.411	1.051	138.949	36.652	1217.509	0.399
Eastern Phoebe	Sayornis phoebe	Tyrannidae	20	short	insectivore	6548604.608	4.496	102.921	88.513	308.893	0.838
Say's Phoebe	Sayornis saya	Tyrannidae	21	short	insectivore	7567465.472	0.896	91.056	30.276	1607.307	0.424
Olive-sided Flycatcher	Contopus cooperi	Tyrannidae	32	neotrop	insectivore	9719737.068	0.295	54.671	75.536	1181.510	0.764
Eastern Wood-Pewee	Contopus virens	Tyrannidae	14	neotrop	insectivore	4084896.927	3.311	113.834	89.891	239.818	0.824
Western Wood-Pewee	Contopus sordidulus	Tyrannidae	13	neotrop	insectivore	6949521.851	4.440	64.296	55.471	1577.692	0.674
Cordilleran Flycatcher	Empidonax occidentalis	Tyrannidae	10	neotrop	insectivore	2351031.851	0.804	67.210	40.121	2227.248	0.566
Pacific-slope Flycatcher	Empidonax difficilis	Tyrannidae	10	neotrop	insectivore	866210.184	4.196	99.574	124.490	433.243	0.773
Acadian Flycatcher	Empidonax virescens	Tyrannidae	13	neotrop	insectivore	3006589.713	1.867	130.839	98.613	224.239	0.817
Willow Flycatcher	Empidonax traillii	Tyrannidae	13.25	neotrop	insectivore	7306864.443	0.178	72.131	78.409	658.076	0.823
Least Flycatcher	Empidonax minimus	Tyrannidae	10	neotrop	insectivore	5781012.314	3.532	42.465	61.015	467.904	0.855
Hammond's Flycatcher	Empidonax hammondii	Tyrannidae	10	neotrop	insectivore	2767705.801	1.080	46.185	76.996	1259.435	0.804
Dusky Flycatcher	Empidonax oberholseri	Tyrannidae	10	neotrop	insectivore	2740104.099	1.038	52.532	46.806	1742.728	0.666
Gray Flycatcher	Empidonax wrightii	Tyrannidae	13	neotrop	insectivore	1149345.245	1.521	73.449	38.570	1669.322	0.477
Black-billed Magpie	Pica pica	Corvidae	177.5	resid	omnivore	39269504.080	0.157	39.683	36.126	1583.420	0.670
Blue Jay	Cyanocitta cristata	Corvidae	87	short	omnivore	6929054.293	0.286	119.211	91.628	237.593	0.812
Steller's Jay	Cyanocitta stelleri	Corvidae	128	resid	omnivore	3528926.133	1.257	91.056	88.468	1043.630	0.717
Western Scrub-Jay	Aphelocoma californica	Corvidae	96.25	resid	omnivore	2324656.995	1.212	132.676	67.674	454.711	0.662
Western Scrub-Jay	Aphelocoma californica	Corvidae	96.25	resid	omnivore	2324656.995	1.212	71.634	32.911	1590.571	0.465
Gray Jay	Perisoreus canadensis	Corvidae	73	resid	omnivore	7552266.383	0.256	-11.674	45.248	764.619	0.812
American Crow	Corvus brachyrhynchos	Corvidae	458	short	omnivore	11635923.000	0.094	105.446	85.823	323.195	0.810
Fish Crow	Corvus ossifragus	Corvidae	274.75	short	omnivore	970993.231	1.000	170.279	103.771	53.025	0.729
Clark's Nutcracker	Nucifraga columbiana	Corvidae	135.75	resid	omnivore	2288046.021	0.365	34.958	41.822	2205.410	0.641
Bobolink	Dolichonyx oryzivorus	Icteridae	28.75	neotrop	insct/om	3885684.523	3.379	60.421	66.078	363.622	0.841
Brown-headed Cowbird	Molothrus ater	Icteridae	45	short	insectivore	11258291.290	3.719	97.126	66.929	487.212	0.754
Yellow-headed Blackbird	Xanthocephalus xanthocephalus	Icteridae	64.5	neotrop	insectivore	4771448.662	0.999	52.322	37.031	731.996	0.761
Red-winged Blackbird	Agelaius phoeniceus	Icteridae	53	short	insectivore	13768565.540	3.505	97.010	68.270	411.239	0.768
Eastern Meadowlark	Sturnella magna	Icteridae	102	short	insct/om	6441974.702	2.218	130.597	82.934	338.731	0.746
Western Meadowlark	Sturnella neglecta	Icteridae	112	short	insct/om	6733307.977	2.546	79.475	36.766	1140.370	0.576
Orchard Oriole	Icterus spurius	Icteridae	19.5	neotrop	insct/om	4791104.161	1.441	133.412	90.578	238.595	0.781
Baltimore Oriole	Icterus galbula	Icteridae	34.25	neotrop	insectivore	8610349.932	4.595	89.117	76.047	330.847	0.820
Bullock's Oriole	Icterus bullockii	Icteridae	34.25	neotrop	insectivore	3654495.367	5.182	109.749	42.295	1103.380	0.540
Brewer's Blackbird	Euphagus cyanocephalus	Icteridae	63	short	insectivore	5356129.514	5.176	67.836	44.475	1138.022	0.658
Common Grackle	Quiscalus quiscula	Icteridae	127	short	omnivore	8242761.142	1.497	106.574	80.892	283.153	0.797
Great-tailed Grackle	Quiscalus mexicanus	Icteridae	NA	resid	omnivore	NA	NA	188.435	35.571	489.217	0.395
Purple Finch	Carpodacus purpureus	Fringillidae	25	short	granivore	4552927.644	3.523	76.787	91.541	439.371	0.818
Cassin's Finch	Carpodacus cassinii	Fringillidae	27	short	granivore	1507191.671	0.678	50.769	48.848	1780.038	0.649
House Finch	Carpodacus mexicanus	Fringillidae	21	short	granivore	7559356.100	1.627	117.037	65.543	599.644	0.664
Red Crossbill	Loxia curvirostra	Fringillidae	39	short	granivore	24505165.580	0.578	54.981	91.602	1261.515	0.722
White-winged Crossbill	Loxia leucoptera	Fringillidae	28	short	granivore	15846855.860	0.899	-29.965	45.673	527.585	0.820
American Goldfinch	Carduelis tristis	Fringillidae	13.25	short	granivore	7821936.556	1.549	84.858	80.509	326.458	0.826
Lesser Goldfinch	Carduelis psaltria	Fringillidae	10	short	granivore	3928067.153	0.476	130.827	56.385	897.306	0.580
Pine Siskin	Carduelis pinus	Fringillidae	15	short	granivore	8163072.205	0.229	36.678	62.238	1715.075	0.723
Vesper Sparrow	Pooecetes gramineus	Emberizidae	27	short	insct/om	6629775.058	1.102	54.482	42.885	1134.036	0.680
Grasshopper Sparrow	Ammodramus savannarum	Emberizidae	17	neotrop	insct/om	5217422.363	0.986	108.105	61.533	534.572	0.686
Le Conte's Sparrow	Ammodramus leconteii	Emberizidae	13	short	insct/om	2899312.434	1.967	25.708	40.682	593.305	0.833
Lark Sparrow	Chondestes grammacus	Emberizidae	29	neotrop	insct/om	5633306.056	0.098	125.915	47.053	986.498	0.517
White-crowned Sparrow	Zonotrichia leucophrys	Emberizidae	28.12	short	insct/om	7442753.551	1.596	1.099	56.432	1165.827	0.775
White-throated Sparrow	Zonotrichia albicollis	Emberizidae	25.9	short	insct/om	5764727.729	7.262	34.969	73.279	399.485	0.866
Chipping Sparrow	Spizella passerina	Emberizidae	12	neotrop	insct/om	13395245.580	5.204	89.409	79.465	465.183	0.811
Clay-colored Sparrow	Spizella pallida	Emberizidae	12	neotrop	insct/om	3241082.699	7.514	31.266	41.104	569.938	0.823
Brewer's Sparrow	Euphagus cyanocephalus	Emberizidae	NA	neotrop	insct/om	NA	NA	54.662	30.853	1832.433	0.490
Field Sparrow	Spizella pusilla	Emberizidae	13	short	insct/om	4039050.368	4.730	119.946	88.944	293.065	0.808
Black-throated Sparrow	Amphispiza bilineata	Emberizidae	14	short	insct/om	2452623.027	0.467	148.325	24.978	1318.201	0.257
Cassin's Sparrow	Peucaea cassinii	Emberizidae	19	short	insct/om	2032485.033	4.308	138.826	33.763	1253.467	0.377
Song Sparrow	Melospiza melodia	Emberizidae	21.33	short	insct/om	10467092.530	8.986	78.830	80.214	393.860	0.833
Swamp Sparrow	Melospiza georgiana	Emberizidae	17	short	insct/om	6095604.665	1.483	53.919	71.837	324.358	0.866
Fox Sparrow	Passerella iliaca	Emberizidae	32	short	insct/om	7594105.576	1.425	14.949	76.366	865.790	0.714
Eastern Towhee	Pipilo erythrophthalmus	Emberizidae	42	short	insct/om	6827908.143	3.935	137.006	101.349	248.054	0.812
Spotted Towhee	Pipilo maculatus	Emberizidae	42	short	insct/om	3662633.886	0.425	89.302	62.420	1196.224	0.636
Green-tailed Towhee	Pipilo chlorurus	Emberizidae	29	neotrop	insct/om	1742818.086	0.894	50.602	40.768	2190.446	0.599
Northern Cardinal	Cardinalis cardinalis	Cardinalidae	47.25	resid	insct/om	5851611.196	1.619	142.496	94.385	200.342	0.776
Rose-breasted Grosbeak	Pheucticus ludovicianus	Cardinalidae	46	neotrop	insectivore	4030482.150	1.031	66.268	73.035	339.230	0.867
Black-headed Grosbeak	Pheucticus melanocephalus	Cardinalidae	42.5	neotrop	insectivore	4564228.220	1.118	92.468	76.635	1132.891	0.696
Blue Grosbeak	Passerina caerulea	Cardinalidae	28.5	neotrop	insectivore	5299068.783	2.869	149.170	90.780	297.849	0.719
Indigo Bunting	Passerina cyanea	Cardinalidae	15	neotrop	insct/om	5874094.709	1.406	124.139	94.512	238.165	0.818
Lazuli Bunting	Passerina amoena	Cardinalidae	NA	neotrop	insct/om	NA	NA	71.848	56.747	1356.979	0.707
Painted Bunting	Passerina ciris	Cardinalidae	16	neotrop	insct/om	1410969.556	2.554	182.310	72.722	307.957	0.613
Dickcissel	Spiza americana	Cardinalidae	29	neotrop	insct/om	3461994.410	3.397	127.503	74.784	332.594	0.732
Lark Bunting	Calamospiza melanocorys	Emberizidae	38	neotrop	insct/om	1660954.013	1.347	82.880	32.065	1314.659	0.503
Western Tanager	Piranga ludoviciana	Thraupidae	28	neotrop	insectivore	4022487.862	0.069	69.008	73.286	1419.123	0.727
Scarlet Tanager	Piranga olivacea	Thraupidae	29	neotrop	insectivore	2607433.077	0.426	97.048	90.109	348.560	0.860
Summer Tanager	Piranga rubra	Thraupidae	28	neotrop	insectivore	3269552.417	0.166	158.119	101.421	192.797	0.775
Cliff Swallow	Petrochelidon pyrrhonota	Hirundinidae	22	neotrop	insectivore	12213969.610	3.423	106.596	52.766	748.906	0.649
Barn Swallow	Hirundo rustica	Hirundinidae	17.5	neotrop	insectivore	52168253.910	1.258	107.043	80.767	384.546	0.782
Tree Swallow	Tachycineta bicolor	Hirundinidae	20	short	insectivore	12033933.150	3.024	64.398	69.702	633.756	0.813
Violet-green Swallow	Tachycineta thalassina	Hirundinidae	14	neotrop	insectivore	6110195.558	1.432	63.788	67.348	1510.706	0.681
Bank Swallow	Riparia riparia	Hirundinidae	15	neotrop	insectivore	36808138.550	0.473	60.236	52.205	653.378	0.759
Northern Rough-winged Swallow	Stelgidopteryx serripennis	Hirundinidae	16	neotrop	insectivore	10005664.660	3.138	107.564	76.093	576.771	0.752
Cedar Waxwing	Bombycilla cedrorum	Bombycillidae	32.5	short	insct/om	7642253.854	0.192	76.580	82.959	365.355	0.844
Loggerhead Shrike	Lanius ludovicianus	Laniidae	NA	short	insectivore	NA	NA	147.359	58.545	757.680	0.524
Red-eyed Vireo	Vireo olivaceus	Vireonidae	15.5	neotrop	insectivore	12016843.340	1.602	82.757	84.680	345.259	0.859
Warbling Vireo	Vireo gilvus	Vireonidae	15	neotrop	insectivore	8830552.486	2.129	65.502	67.852	1079.341	0.759
Yellow-throated Vireo	Vireo flavifrons	Vireonidae	18	neotrop	insectivore	3168270.541	2.992	126.086	95.102	229.073	0.830
Blue-headed Vireo	Vireo solitarius	Vireonidae	17	neotrop	insectivore	3376033.957	2.187	67.635	89.777	459.747	0.883
Plumbeous Vireo	Vireo plumbeus	Vireonidae	17	neotrop	insectivore	1299919.831	0.908	74.723	77.021	1132.231	0.792
Cassin's Vireo	Vireo cassinii	Vireonidae	17	neotrop	insectivore	1036899.592	0.825	81.909	34.018	2107.258	0.458
White-eyed Vireo	Vireo griseus	Vireonidae	11	neotrop	insectivore	3040750.738	2.819	168.084	105.615	128.071	0.775
Bell's Vireo	Vireo bellii	Vireonidae	9	neotrop	insectivore	2636542.065	0.967	167.358	53.800	633.141	0.531
Black-and-white Warbler	Mniotilta varia	Parulidae	11	neotrop	insectivore	5404732.402	0.752	75.984	84.359	322.246	0.865
Prothonotary Warbler	Protonotaria citrea	Parulidae	15.75	neotrop	insectivore	2227814.669	1.763	164.141	108.715	49.389	0.755
Swainson's Warbler	Limnothlypis swainsonii	Parulidae	19	neotrop	insectivore	1142684.106	2.002	171.437	114.852	110.417	0.791
Worm-eating Warbler	Helmitheros vermivorum	Parulidae	13	neotrop	insectivore	1754212.465	5.400	126.461	97.663	271.219	0.824
Blue-winged Warbler	Vermivora cyanoptera	Parulidae	8	neotrop	insectivore	1784803.489	4.522	98.020	88.770	300.522	0.861
Nashville Warbler	Vermivora ruficapilla	Parulidae	9	neotrop	insectivore	2791025.835	8.963	48.102	72.205	595.257	0.854
Orange-crowned Warbler	Vermivora celata	Parulidae	9	neotrop	insectivore	7846143.648	5.655	36.053	78.984	635.662	0.744
Northern Parula	Parula americana	Parulidae	9	neotrop	insectivore	3366089.024	12.739	130.904	100.661	199.070	0.809
Yellow Warbler	Dendroica petechia	Parulidae	11.5	neotrop	insectivore	15523411.530	8.194	56.712	64.483	731.993	0.793
Black-throated Blue Warbler	Dendroica caerulescens	Parulidae	10.75	neotrop	insectivore	1147825.666	2.742	69.606	94.834	465.513	0.893
Magnolia Warbler	Dendroica magnolia	Parulidae	9.5	neotrop	insectivore	3723833.149	1.733	43.973	83.632	411.290	0.867
Chestnut-sided Warbler	Dendroica pensylvanica	Parulidae	9.75	neotrop	insct/om	2441176.299	17.571	54.974	79.269	375.042	0.891
Blackburnian Warbler	Dendroica fusca	Parulidae	10	neotrop	insct/om	2046866.859	9.303	55.738	83.939	431.163	0.891
Yellow-throated Warbler	Dendroica dominica	Parulidae	9	neotrop	insectivore	1928938.519	2.088	142.800	104.804	230.653	0.814
Black-throated Gray Warbler	Dendroica nigrescens	Parulidae	8.5	neotrop	insectivore	1798857.258	1.426	89.181	104.002	1052.437	0.718
Black-throated Green Warbler	Dendroica virens	Parulidae	9	neotrop	insectivore	3323344.545	15.800	63.952	85.655	394.112	0.872
Pine Warbler	Dendroica pinus	Parulidae	12	short	insct/om	2077585.707	13.808	144.971	101.649	154.293	0.798
Prairie Warbler	Dendroica discolor	Parulidae	8.25	neotrop	insectivore	1647483.803	10.934	145.861	105.103	168.922	0.808
Ovenbird	Seiurus aurocapilla	Parulidae	19	neotrop	insectivore	5560914.945	10.467	70.458	81.316	343.082	0.870
Louisiana Waterthrush	Parkesia motacilla	Parulidae	21	neotrop	insectivore	2411617.918	2.008	120.205	97.193	312.646	0.839
Kentucky Warbler	Oporornis formosus	Parulidae	14	neotrop	insectivore	1970059.233	2.119	143.856	104.719	213.008	0.821
Mourning Warbler	Oporornis philadelphia	Parulidae	12.75	neotrop	insectivore	2728129.138	9.061	40.018	66.607	366.161	0.867
MacGillivray's Warbler	Oporornis tolmiei	Parulidae	10	neotrop	insectivore	2852799.272	3.748	53.993	69.574	1496.794	0.770
Common Yellowthroat	Geothlypis trichas	Parulidae	10.58	neotrop	insectivore	12866759.240	9.253	87.622	81.406	319.943	0.836
Yellow-breasted Chat	Icteria virens	Parulidae	NA	neotrop	insct/om	NA	NA	151.398	99.877	268.914	0.774
Hooded Warbler	Wilsonia citrina	Parulidae	10.75	neotrop	insectivore	2009439.598	1.718	141.666	106.339	263.886	0.827
Wilson's Warbler	Wilsonia pusilla	Parulidae	7.5	neotrop	insectivore	7993254.440	8.180	41.385	101.201	700.297	0.747
Canada Warbler	Wilsonia canadensis	Parulidae	11	neotrop	insectivore	2778071.509	2.089	59.444	84.424	470.371	0.876
American Redstart	Setophaga ruticilla	Parulidae	9	neotrop	insectivore	7468329.476	1.487	62.007	80.708	394.304	0.863
House Sparrow	Passer domesticus	Passeridae	27.75	resid	insct/om	65269402.720	0.384	103.718	72.215	408.318	0.761
Sage Thrasher	Oreoscoptes montanus	Mimidae	43.5	short	insectivore	1997217.994	1.098	58.554	28.280	1810.503	0.436
Northern Mockingbird	Mimus polyglottos	Mimidae	49	resid	insectivore	10150915.520	2.200	155.993	84.099	409.003	0.666
Gray Catbird	Dumetella carolinensis	Mimidae	37	neotrop	insct/om	6834017.929	1.839	91.467	84.633	317.964	0.840
Brown Thrasher	Toxostoma rufum	Mimidae	69	short	omnivore	5693489.651	1.910	121.103	87.949	262.068	0.799
Rock Wren	Salpinctes obsoletus	Troglodytidae	17	short	insectivore	5440177.155	1.107	74.553	29.678	1767.951	0.440
Carolina Wren	Thryothorus ludovicianus	Troglodytidae	19	resid	insectivore	3214612.317	1.188	155.268	102.846	153.040	0.777
Bewick's Wren	Thryomanes bewickii	Troglodytidae	10	short	insectivore	3287758.302	1.284	146.397	54.737	908.953	0.515
House Wren	Troglodytes aedon	Troglodytidae	10.5	neotrop	insectivore	25719848.010	0.882	77.473	67.732	575.153	0.798
Pacific Wren	Troglodytes pacificus	Troglodytidae	10	short	insectivore	1829733.001	0.760	76.449	149.493	492.889	0.804
Winter Wren	Troglodytes hiemalis	Troglodytidae	10	short	insectivore	3367027.897	1.012	41.548	82.555	402.507	0.878
Sedge Wren	Cistothorus platensis	Troglodytidae	9	short	insectivore	6659425.849	1.106	49.796	55.103	389.399	0.862
Brown Creeper	Certhia americana	Certhiidae	8	short	insectivore	6558694.050	0.778	81.570	93.185	775.874	0.778
White-breasted Nuthatch	Sitta carolinensis	Sittidae	21	resid	insectivore	8907651.888	0.201	100.070	81.323	459.710	0.802
Red-breasted Nuthatch	Sitta canadensis	Sittidae	10	short	insectivore	7561000.651	0.675	58.480	75.268	1007.686	0.807
Brown-headed Nuthatch	Sitta pusilla	Sittidae	10	resid	insectivore	941377.003	0.006	167.507	110.542	100.791	0.764
Tufted Titmouse	Baeolophus bicolor	Paridae	22	resid	insectivore	2969713.141	1.074	135.773	97.777	209.525	0.805
Black-capped Chickadee	Parus atricapillus	Paridae	11	resid	insectivore	9100820.000	0.898	64.942	79.909	409.927	0.854
Carolina Chickadee	Parus carolinensis	Paridae	11	resid	insectivore	2312696.113	1.078	152.244	100.456	195.973	0.774
Mountain Chickadee	Parus gambeli	Paridae	11.75	resid	insectivore	2947885.730	0.332	55.601	53.377	1910.970	0.666
Bushtit	Psaltriparus minimus	Aegithalidae	5	resid	insectivore	2731700.514	0.098	125.037	55.781	973.678	0.550
Golden-crowned Kinglet	Regulus satrapa	Regulidae	6.25	short	insectivore	6385444.500	0.831	69.348	112.387	800.096	0.808
Blue-gray Gnatcatcher	Polioptila caerulea	Sylviidae	6	neotrop	insectivore	6638060.442	0.162	142.096	94.685	328.983	0.763
Townsend's Solitaire	Myadestes townsendi	Turdidae	34	short	insectivore	3903523.405	1.581	50.848	51.975	1747.069	0.697
Wood Thrush	Hylocichla mustelina	Turdidae	47	neotrop	insectivore	3494815.194	2.866	111.690	94.119	269.769	0.838
Veery	Catharus fuscescens	Turdidae	31	neotrop	insectivore	3708122.915	2.966	57.586	78.600	414.795	0.875
Swainson's Thrush	Catharus ustulatus	Turdidae	31	neotrop	insectivore	7752561.350	0.814	31.445	82.931	658.782	0.826
Hermit Thrush	Catharus guttatus	Turdidae	31	short	insectivore	8804194.275	1.095	39.886	81.346	960.682	0.773
American Robin	Turdus migratorius	Turdidae	77	short	insct/om	16610742.770	0.409	82.165	77.584	512.328	0.808
Eastern Bluebird	Sialia sialis	Turdidae	32	short	insectivore	5591113.608	1.289	132.587	93.477	232.121	0.798
Western Bluebird	Sialia mexicana	Turdidae	28	short	insectivore	1882061.590	0.627	105.036	46.147	1357.287	0.533
Mountain Bluebird	Sialia currucoides	Turdidae	30	short	insectivore	4454444.275	0.638	49.687	35.382	2014.219	0.556
