## Supplemental Tables 1-12 for "The relative importance of biotic and abiotic determinants of temporal occupancy for avian species in North America": Table S4 occupancy variance paritioning main.csv

Focal Common Name	Environment	Competition	Shared	Total Variance	Rc	n	Main Competitor
Gray Partridge	0.199	0.000	0.004	0.204	0.001	204	Ruffed Grouse
Northern Bobwhite	0.188	0.000	0.005	0.193	0.000	1176	Scaled Quail
California Quail	0.389	0.019	-0.008	0.399	0.046	207	Mountain Quail
Ruffed Grouse	0.053	0.000	0.001	0.054	0.004	537	Northern Bobwhite
Band-tailed Pigeon	0.371	0.000	0.000	0.371	0.000	171	Rock Pigeon
Mourning Dove	0.253	0.009	-0.004	0.258	0.035	2556	White-winged Dove
White-winged Dove	0.058	0.360	0.280	0.698	0.860	228	Mourning Dove
Common Ground-Dove	0.196	0.009	0.053	0.258	0.044	165	Inca Dove
Yellow-billed Cuckoo	0.192	0.039	0.275	0.506	0.170	1578	Black-billed Cuckoo
Black-billed Cuckoo	0.187	0.012	0.069	0.268	0.062	912	Yellow-billed Cuckoo
Hairy Woodpecker	0.036	0.023	0.005	0.064	0.391	1977	Northern Flicker
Downy Woodpecker	0.330	0.008	-0.004	0.334	0.024	2211	Yellow-bellied Sapsucker
Ladder-backed Woodpecker	0.093	0.131	-0.050	0.175	0.583	177	Downy Woodpecker
Yellow-bellied Sapsucker	0.027	0.425	0.086	0.539	0.940	570	Hairy Woodpecker
Red-naped Sapsucker	0.142	0.016	0.000	0.159	0.103	240	Williamson's Sapsucker
Red-headed Woodpecker	0.085	0.069	-0.028	0.126	0.447	1161	Northern Flicker
Red-bellied Woodpecker	0.386	0.013	-0.004	0.396	0.033	1530	Red-headed Woodpecker
Northern Flicker	0.183	0.035	-0.013	0.205	0.162	1788	Hairy Woodpecker
Black-chinned Hummingbird	0.062	0.001	0.003	0.065	0.011	264	Broad-tailed Hummingbird
Broad-tailed Hummingbird	0.319	0.009	0.070	0.398	0.028	222	Black-chinned Hummingbird
Rufous Hummingbird	0.205	0.004	0.164	0.374	0.021	183	Calliope Hummingbird
Scissor-tailed Flycatcher	0.207	0.148	0.233	0.588	0.417	282	Eastern Kingbird
Eastern Kingbird	0.172	0.047	-0.043	0.176	0.215	2037	Great Crested Flycatcher
Western Kingbird	0.289	0.060	-0.007	0.342	0.171	858	Say's Phoebe
Cassin's Kingbird	0.225	0.060	0.005	0.290	0.211	153	Ash-throated Flycatcher
Great Crested Flycatcher	0.130	0.151	-0.021	0.260	0.538	1731	Eastern Kingbird
Ash-throated Flycatcher	0.107	0.265	-0.061	0.311	0.713	336	Say's Phoebe
Eastern Phoebe	0.124	0.097	-0.024	0.197	0.439	1641	Great Crested Flycatcher
Say's Phoebe	0.102	0.041	-0.011	0.132	0.286	534	Western Kingbird
Olive-sided Flycatcher	0.112	0.022	0.009	0.143	0.166	576	Western Kingbird
Eastern Wood-Pewee	0.194	0.085	0.003	0.282	0.305	1659	Eastern Phoebe
Western Wood-Pewee	0.149	0.169	-0.035	0.283	0.532	711	Say's Phoebe
Cordilleran Flycatcher	0.098	0.070	-0.002	0.166	0.414	171	Hammond's Flycatcher
Pacific-slope Flycatcher	0.083	0.183	0.263	0.529	0.689	192	Western Wood-Pewee
Acadian Flycatcher	0.150	0.172	-0.031	0.291	0.534	918	Eastern Wood-Pewee
Willow Flycatcher	0.153	0.032	-0.015	0.170	0.173	1191	Alder Flycatcher
Least Flycatcher	0.270	0.004	0.058	0.331	0.014	903	Alder Flycatcher
Hammond's Flycatcher	0.199	0.077	-0.011	0.265	0.279	303	Dusky Flycatcher
Dusky Flycatcher	0.111	0.027	-0.017	0.121	0.194	321	Hammond's Flycatcher
Gray Flycatcher	0.061	0.002	0.000	0.063	0.034	135	Dusky Flycatcher
Black-billed Magpie	0.227	0.096	-0.032	0.291	0.296	564	Steller's Jay
Blue Jay	0.315	0.014	0.042	0.371	0.044	1872	Gray Jay
Steller's Jay	0.118	0.127	0.091	0.335	0.520	357	Clark's Nutcracker
Western Scrub-Jay	0.137	0.172	0.174	0.483	0.558	108	Steller's Jay
Gray Jay	0.075	0.002	0.027	0.103	0.023	324	Steller's Jay
American Crow	0.443	0.008	-0.008	0.443	0.017	2355	Fish Crow
Fish Crow	0.101	0.149	0.122	0.371	0.597	558	American Crow
Clark's Nutcracker	0.079	0.005	0.000	0.084	0.058	246	Gray Jay
Bobolink	0.187	0.059	0.077	0.323	0.239	906	Red-winged Blackbird
Brown-headed Cowbird	0.163	0.009	-0.006	0.166	0.055	2568	Red-winged Blackbird
Yellow-headed Blackbird	0.156	0.124	-0.045	0.234	0.443	447	Red-winged Blackbird
Red-winged Blackbird	0.062	0.239	0.092	0.393	0.795	2508	Brown-headed Cowbird
Eastern Meadowlark	0.126	0.105	-0.053	0.178	0.455	1638	Red-winged Blackbird
Western Meadowlark	0.337	0.009	0.002	0.348	0.026	1062	Brewer's Blackbird
Orchard Oriole	0.145	0.101	0.087	0.334	0.410	1356	Baltimore Oriole
Baltimore Oriole	0.143	0.058	0.130	0.331	0.287	1425	Brown-headed Cowbird
Bullock's Oriole	0.145	0.047	-0.022	0.169	0.246	546	Baltimore Oriole
Brewer's Blackbird	0.184	0.054	-0.008	0.230	0.225	786	Red-winged Blackbird
Common Grackle	0.326	0.032	-0.022	0.336	0.089	2034	Eastern Meadowlark
Great-tailed Grackle	0.227	0.000	0.000	0.227	0.000	327	NA
Purple Finch	0.044	0.013	-0.010	0.048	0.228	684	Pine Siskin
Cassin's Finch	0.052	0.242	0.029	0.323	0.823	270	House Finch
House Finch	0.141	0.068	-0.033	0.176	0.325	2139	American Goldfinch
Red Crossbill	0.267	0.025	0.017	0.309	0.086	417	White-winged Crossbill
White-winged Crossbill	0.443	0.000	0.001	0.444	0.000	141	Red Crossbill
American Goldfinch	0.325	0.034	0.116	0.475	0.094	2013	House Finch
Lesser Goldfinch	0.235	0.003	-0.001	0.237	0.012	312	Pine Siskin
Pine Siskin	0.136	0.004	0.004	0.144	0.029	666	Lesser Goldfinch
Vesper Sparrow	0.158	0.108	0.100	0.365	0.406	1122	Song Sparrow
Grasshopper Sparrow	0.183	0.242	-0.068	0.357	0.569	1293	Chipping Sparrow
Le Conte's Sparrow	0.233	0.015	0.043	0.290	0.059	159	Savannah Sparrow
Lark Sparrow	0.242	0.024	0.002	0.268	0.091	903	Baird's Sparrow
White-crowned Sparrow	0.334	0.004	0.001	0.339	0.013	327	Fox Sparrow
White-throated Sparrow	0.099	0.256	0.156	0.511	0.721	399	Savannah Sparrow
Chipping Sparrow	0.251	0.018	0.017	0.286	0.065	2187	Savannah Sparrow
Clay-colored Sparrow	0.348	0.001	0.118	0.466	0.003	408	Savannah Sparrow
Brewer's Sparrow	0.061	0.000	0.000	0.061	0.000	327	NA
Field Sparrow	0.230	0.065	-0.026	0.269	0.221	1422	Chipping Sparrow
Black-throated Sparrow	0.404	0.083	-0.017	0.470	0.171	210	Black-chinned Sparrow
Cassin's Sparrow	0.103	0.038	0.176	0.317	0.271	204	Lark Sparrow
Song Sparrow	0.269	0.107	-0.013	0.363	0.285	1893	Chipping Sparrow
Swamp Sparrow	0.073	0.021	0.018	0.111	0.221	624	White-throated Sparrow
Fox Sparrow	0.131	0.022	0.026	0.179	0.146	249	White-crowned Sparrow
Eastern Towhee	0.150	0.051	0.160	0.361	0.252	1428	Song Sparrow
Spotted Towhee	0.073	0.084	-0.007	0.150	0.535	513	Green-tailed Towhee
Green-tailed Towhee	0.037	0.235	0.011	0.282	0.865	264	Spotted Towhee
Northern Cardinal	0.367	0.086	-0.070	0.383	0.190	1677	Blue Grosbeak
Rose-breasted Grosbeak	0.203	0.071	-0.002	0.272	0.258	1053	Northern Cardinal
Black-headed Grosbeak	0.060	0.059	0.055	0.174	0.495	555	Blue Grosbeak
Blue Grosbeak	0.287	0.019	-0.005	0.302	0.063	1128	Northern Cardinal
Indigo Bunting	0.347	0.017	0.096	0.460	0.047	1698	Blue Grosbeak
Lazuli Bunting	0.132	0.000	0.000	0.132	0.000	420	NA
Painted Bunting	0.106	0.180	0.202	0.487	0.629	240	Blue Grosbeak
Dickcissel	0.451	0.243	-0.146	0.548	0.350	882	Indigo Bunting
Lark Bunting	0.302	0.236	0.146	0.684	0.438	210	Lark Sparrow
Western Tanager	0.137	0.004	0.023	0.165	0.031	528	Hepatic Tanager
Scarlet Tanager	0.121	0.025	0.012	0.158	0.173	1194	Summer Tanager
Summer Tanager	0.297	0.002	0.033	0.332	0.006	798	Hepatic Tanager
Cliff Swallow	0.031	0.244	0.007	0.282	0.886	1770	Barn Swallow
Barn Swallow	0.274	0.005	0.012	0.291	0.017	2466	Bank Swallow
Tree Swallow	0.226	0.001	0.001	0.228	0.005	1977	Bank Swallow
Violet-green Swallow	0.162	0.083	0.015	0.261	0.340	579	Barn Swallow
Bank Swallow	0.109	0.177	-0.063	0.224	0.618	843	Tree Swallow
Northern Rough-winged Swallow	0.093	0.019	-0.019	0.093	0.173	1986	Barn Swallow
Cedar Waxwing	0.242	0.000	0.000	0.242	0.000	1695	Bohemian Waxwing
Loggerhead Shrike	0.083	0.000	0.000	0.083	0.000	906	NA
Red-eyed Vireo	0.156	0.324	-0.019	0.461	0.675	1869	Warbling Vireo
Warbling Vireo	0.188	0.172	-0.058	0.302	0.478	1686	Red-eyed Vireo
Yellow-throated Vireo	0.037	0.000	0.000	0.037	0.007	1209	Red-eyed Vireo
Blue-headed Vireo	0.034	0.066	-0.020	0.080	0.658	612	Red-eyed Vireo
Plumbeous Vireo	0.224	0.028	0.083	0.334	0.110	207	Warbling Vireo
Cassin's Vireo	0.177	0.006	0.034	0.217	0.034	180	Warbling Vireo
White-eyed Vireo	0.249	0.012	0.135	0.396	0.047	912	Red-eyed Vireo
Bell's Vireo	0.268	0.000	0.041	0.309	0.002	348	Warbling Vireo
Black-and-white Warbler	0.077	0.014	-0.013	0.078	0.157	993	Pine Warbler
Prothonotary Warbler	0.269	0.018	-0.017	0.270	0.063	405	Yellow-throated Warbler
Swainson's Warbler	0.267	0.000	0.002	0.269	0.000	168	Kentucky Warbler
Worm-eating Warbler	0.048	0.150	0.011	0.209	0.756	453	Common Yellowthroat
Blue-winged Warbler	0.081	0.020	-0.008	0.094	0.196	498	Common Yellowthroat
Nashville Warbler	0.021	0.525	0.015	0.561	0.961	468	Yellow Warbler
Orange-crowned Warbler	0.122	0.176	0.096	0.394	0.592	444	Yellow Warbler
Northern Parula	0.023	0.233	0.035	0.291	0.910	1134	Common Yellowthroat
Yellow Warbler	0.225	0.097	-0.031	0.291	0.302	1962	Common Yellowthroat
Black-throated Blue Warbler	0.109	0.177	-0.006	0.280	0.618	336	American Redstart
Magnolia Warbler	0.012	0.303	0.061	0.375	0.963	402	American Redstart
Chestnut-sided Warbler	0.235	0.261	0.087	0.584	0.527	651	Yellow Warbler
Blackburnian Warbler	0.056	0.404	0.048	0.507	0.879	399	Yellow Warbler
Yellow-throated Warbler	0.140	0.062	-0.039	0.163	0.307	531	Prothonotary Warbler
Black-throated Gray Warbler	0.130	0.083	-0.057	0.156	0.389	231	Yellow Warbler
Black-throated Green Warbler	0.247	0.441	-0.192	0.496	0.641	573	Yellow Warbler
Pine Warbler	0.030	0.391	0.081	0.503	0.928	915	Common Yellowthroat
Prairie Warbler	0.090	0.088	0.091	0.270	0.495	690	Common Yellowthroat
Ovenbird	0.074	0.337	0.014	0.425	0.819	1146	Common Yellowthroat
Louisiana Waterthrush	0.116	0.005	-0.003	0.119	0.044	681	Kentucky Warbler
Kentucky Warbler	0.177	0.011	0.014	0.202	0.058	672	Louisiana Waterthrush
Mourning Warbler	0.125	0.135	0.203	0.463	0.519	426	Yellow Warbler
MacGillivray's Warbler	0.211	0.053	0.014	0.278	0.200	342	Yellow Warbler
Common Yellowthroat	0.278	0.023	0.070	0.371	0.076	2256	Yellow Warbler
Yellow-breasted Chat	0.308	0.000	0.000	0.308	0.000	1182	NA
Hooded Warbler	0.008	0.269	0.105	0.382	0.971	678	Common Yellowthroat
Wilson's Warbler	0.027	0.318	0.044	0.389	0.921	447	Yellow Warbler
Canada Warbler	0.122	0.031	-0.024	0.129	0.201	321	Magnolia Warbler
American Redstart	0.247	0.029	-0.025	0.252	0.107	1140	Least Flycatcher
House Sparrow	0.174	0.001	0.008	0.183	0.006	2229	Eurasian Tree Sparrow
Sage Thrasher	0.086	0.142	-0.001	0.228	0.623	219	Northern Mockingbird
Northern Mockingbird	0.439	0.015	0.004	0.457	0.032	1614	Loggerhead Shrike
Gray Catbird	0.315	0.053	0.078	0.446	0.144	1899	Northern Mockingbird
Brown Thrasher	0.306	0.050	0.000	0.357	0.141	1788	Gray Catbird
Rock Wren	0.091	0.084	0.033	0.208	0.480	474	House Wren
Carolina Wren	0.083	0.119	0.382	0.584	0.590	1278	House Wren
Bewick's Wren	0.141	0.001	0.007	0.149	0.010	414	Rock Wren
House Wren	0.267	0.000	0.007	0.274	0.001	1884	Sedge Wren
Pacific Wren	0.083	0.219	0.204	0.505	0.726	168	House Wren
Winter Wren	0.050	0.375	0.168	0.593	0.883	411	House Wren
Sedge Wren	0.201	0.039	0.146	0.386	0.161	414	House Wren
Brown Creeper	0.013	0.001	-0.001	0.014	0.097	645	Red-breasted Nuthatch
White-breasted Nuthatch	0.133	0.006	-0.006	0.133	0.040	1782	Pygmy Nuthatch
Red-breasted Nuthatch	0.039	0.012	0.003	0.054	0.229	876	Brown Creeper
Brown-headed Nuthatch	0.106	0.000	0.000	0.106	0.000	300	Red-breasted Nuthatch
Tufted Titmouse	0.215	0.034	0.066	0.315	0.136	1377	Carolina Chickadee
Black-capped Chickadee	0.308	0.002	0.013	0.322	0.005	1344	Boreal Chickadee
Carolina Chickadee	0.221	0.034	-0.033	0.222	0.134	840	Tufted Titmouse
Mountain Chickadee	0.036	0.014	0.083	0.134	0.283	333	Juniper Titmouse
Bushtit	0.460	0.020	-0.017	0.462	0.042	279	Chestnut-backed Chickadee
Golden-crowned Kinglet	0.046	0.006	-0.004	0.048	0.123	480	Ruby-crowned Kinglet
Blue-gray Gnatcatcher	0.222	0.005	0.008	0.234	0.020	1485	Black-tailed Gnatcatcher
Townsend's Solitaire	0.230	0.005	-0.005	0.230	0.022	288	Hermit Thrush
Wood Thrush	0.208	0.076	-0.015	0.269	0.268	1443	American Robin
Veery	0.156	0.006	0.004	0.165	0.035	774	Hermit Thrush
Swainson's Thrush	0.073	0.169	0.070	0.311	0.699	552	Hermit Thrush
Hermit Thrush	0.033	0.002	0.001	0.036	0.053	852	Swainson's Thrush
American Robin	0.305	0.114	0.004	0.422	0.272	2457	Wood Thrush
Eastern Bluebird	0.303	0.026	-0.014	0.315	0.080	1746	Wood Thrush
Western Bluebird	0.275	0.007	0.030	0.312	0.026	249	Hermit Thrush
Mountain Bluebird	0.099	0.022	0.012	0.133	0.182	402	Townsend's Solitaire
