## Supplemental Tables 1-12 for "The relative importance of biotic and abiotic determinants of temporal occupancy for avian species in North America": Table S5 beta occupancy all.csv

Focal Common Name	Competition Estimate	Competition P-value	Competition R2	Environment z-score R2	Both P-value	Both R2
Ruffed Grouse	0.156	0.609	0.000	0.054	0.606	0.054
California Quail	-1.244	0.143	0.010	0.381	0.013	0.399
Northern Bobwhite	-1.806	0.018	0.005	0.193	0.914	0.193
Gray Partridge	-0.504	0.338	0.005	0.203	0.800	0.204
Band-tailed Pigeon	-5.534	0.000	0.311	0.371	0.000	0.511
White-winged Dove	-16.820	0.000	0.625	0.338	0.000	0.676
Mourning Dove	-0.947	0.000	0.015	0.248	0.000	0.257
Common Ground-Dove	-19.907	0.000	0.180	0.249	0.000	0.351
Black-billed Cuckoo	-1.131	0.000	0.081	0.256	0.000	0.268
Yellow-billed Cuckoo	-6.201	0.000	0.315	0.467	0.000	0.506
Northern Flicker	-4.321	0.000	0.071	0.170	0.000	0.236
Yellow-bellied Sapsucker	-12.483	0.000	0.571	0.114	0.000	0.593
Red-bellied Woodpecker	-10.029	0.000	0.632	0.382	0.000	0.675
Hairy Woodpecker	-1.327	0.000	0.014	0.041	0.231	0.042
Ladder-backed Woodpecker	1.296	0.009	0.039	0.044	0.002	0.097
Downy Woodpecker	1.734	0.000	0.010	0.326	0.000	0.331
Red-naped Sapsucker	-1.106	0.048	0.016	0.142	0.034	0.159
Red-headed Woodpecker	0.172	0.558	0.000	0.057	0.000	0.069
Broad-tailed Hummingbird	-3.791	0.000	0.079	0.389	0.071	0.398
Black-chinned Hummingbird	-0.304	0.344	0.003	0.065	0.664	0.065
Rufous Hummingbird	-4.028	0.000	0.168	0.369	0.265	0.374
Western Kingbird	-7.452	0.000	0.431	0.282	0.000	0.483
Great Crested Flycatcher	-5.938	0.000	0.225	0.109	0.000	0.304
Eastern Kingbird	-11.471	0.000	0.334	0.129	0.000	0.393
Scissor-tailed Flycatcher	-8.784	0.000	0.480	0.440	0.000	0.542
Eastern Phoebe	-14.289	0.000	0.347	0.100	0.000	0.381
Say's Phoebe	0.206	0.577	0.001	0.091	0.175	0.094
Olive-sided Flycatcher	1.110	0.000	0.023	0.121	0.000	0.140
Ash-throated Flycatcher	-2.409	0.000	0.063	0.046	0.000	0.152
Eastern Wood-Pewee	-14.639	0.000	0.381	0.197	0.000	0.403
Cassin's Kingbird	-2.941	0.001	0.066	0.230	0.001	0.290
Western Wood-Pewee	-12.355	0.000	0.427	0.113	0.000	0.445
Least Flycatcher	-17.173	0.000	0.477	0.327	0.000	0.589
Pacific-slope Flycatcher	-8.293	0.000	0.426	0.346	0.000	0.495
Acadian Flycatcher	-6.151	0.000	0.164	0.119	0.000	0.281
Hammond's Flycatcher	-2.438	0.000	0.079	0.188	0.000	0.259
Gray Flycatcher	0.170	0.805	0.000	0.061	0.892	0.061
Willow Flycatcher	-1.259	0.000	0.017	0.138	0.000	0.170
American Redstart	2.433	0.000	0.067	0.222	0.305	0.223
Dusky Flycatcher	-2.607	0.000	0.070	0.094	0.000	0.134
Cordilleran Flycatcher	-2.340	0.000	0.073	0.096	0.000	0.163
Black-billed Magpie	-4.178	0.000	0.155	0.195	0.000	0.397
Gray Jay	-1.245	0.001	0.031	0.101	0.398	0.103
Western Scrub-Jay	-4.787	0.000	0.361	0.310	0.000	0.478
Blue Jay	-2.960	0.000	0.042	0.357	0.000	0.390
Steller's Jay	-4.063	0.000	0.188	0.208	0.000	0.317
Clark's Nutcracker	-0.562	0.294	0.005	0.079	0.260	0.084
American Crow	-5.768	0.000	0.366	0.435	0.000	0.509
Fish Crow	-12.990	0.000	0.301	0.222	0.000	0.398
Red-winged Blackbird	-4.832	0.000	0.197	0.154	0.000	0.260
Baltimore Oriole	-17.649	0.000	0.084	0.273	0.000	0.304
Brown-headed Cowbird	-0.883	0.012	0.002	0.157	0.000	0.165
Bullock's Oriole	-0.660	0.551	0.001	0.122	0.172	0.125
Orchard Oriole	-17.410	0.000	0.196	0.233	0.000	0.342
Brewer's Blackbird	-7.016	0.000	0.154	0.177	0.000	0.298
Bobolink	-21.781	0.000	0.240	0.264	0.000	0.380
Western Meadowlark	-7.791	0.000	0.321	0.339	0.000	0.430
Eastern Meadowlark	-7.446	0.000	0.147	0.073	0.000	0.274
Common Grackle	-4.746	0.000	0.147	0.304	0.000	0.350
Yellow-headed Blackbird	-4.389	0.000	0.079	0.111	0.000	0.234
White-winged Crossbill	-1.028	0.000	0.094	0.444	0.746	0.444
House Finch	-1.963	0.000	0.045	0.108	0.000	0.168
American Goldfinch	-5.009	0.000	0.257	0.442	0.000	0.483
Red Crossbill	-2.804	0.000	0.157	0.284	0.000	0.363
Purple Finch	-13.256	0.000	0.246	0.034	0.000	0.255
Cassin's Finch	-4.091	0.000	0.271	0.081	0.000	0.323
Pine Siskin	0.894	0.007	0.011	0.140	0.017	0.148
Lesser Goldfinch	-4.970	0.000	0.130	0.235	0.000	0.288
White-throated Sparrow	-9.278	0.000	0.354	0.255	0.000	0.407
Eastern Towhee	-4.213	0.000	0.163	0.310	0.000	0.393
Song Sparrow	-7.942	0.000	0.379	0.256	0.000	0.439
Field Sparrow	-11.397	0.000	0.217	0.204	0.000	0.329
Clay-colored Sparrow	-20.697	0.000	0.503	0.465	0.000	0.594
Lark Bunting	-7.798	0.000	0.627	0.448	0.000	0.753
Chipping Sparrow	-6.542	0.000	0.224	0.269	0.000	0.364
Cassin's Sparrow	-8.239	0.000	0.467	0.279	0.000	0.568
Le Conte's Sparrow	-20.133	0.000	0.272	0.275	0.000	0.397
Lark Sparrow	-4.593	0.000	0.320	0.244	0.000	0.389
Grasshopper Sparrow	-3.213	0.000	0.178	0.115	0.000	0.357
Fox Sparrow	-2.266	0.000	0.062	0.157	0.002	0.188
White-crowned Sparrow	-1.080	0.051	0.012	0.335	0.005	0.351
Swamp Sparrow	1.355	0.000	0.036	0.090	0.000	0.111
Black-throated Sparrow	-3.483	0.000	0.085	0.387	0.000	0.459
Vesper Sparrow	-4.751	0.000	0.215	0.257	0.000	0.370
Green-tailed Towhee	-4.764	0.000	0.246	0.048	0.000	0.282
Spotted Towhee	-2.736	0.000	0.077	0.066	0.000	0.150
Rose-breasted Grosbeak	-2.192	0.000	0.054	0.202	0.000	0.290
Blue Grosbeak	-0.173	0.665	0.000	0.283	0.000	0.303
Black-headed Grosbeak	-3.866	0.000	0.158	0.115	0.000	0.253
Dickcissel	-3.665	0.000	0.132	0.304	0.000	0.475
Northern Cardinal	-3.564	0.000	0.192	0.297	0.000	0.451
Painted Bunting	-14.275	0.000	0.365	0.308	0.000	0.450
Indigo Bunting	-6.559	0.000	0.256	0.443	0.000	0.542
Summer Tanager	-4.125	0.000	0.031	0.330	0.295	0.331
Western Tanager	-3.873	0.000	0.027	0.160	0.098	0.165
Scarlet Tanager	-1.843	0.000	0.037	0.133	0.000	0.158
Bank Swallow	-2.822	0.000	0.094	0.047	0.000	0.159
Northern Rough-winged Swallow	0.112	0.710	0.000	0.074	0.081	0.075
Barn Swallow	-2.933	0.000	0.122	0.286	0.000	0.308
Tree Swallow	-5.643	0.000	0.120	0.227	0.000	0.293
Cliff Swallow	-6.626	0.000	0.366	0.038	0.000	0.379
Violet-green Swallow	-3.438	0.000	0.120	0.177	0.000	0.253
Northern Mockingbird	-6.057	0.000	0.441	0.442	0.000	0.562
Yellow-throated Vireo	-4.325	0.000	0.022	0.037	0.000	0.051
Blue-headed Vireo	-15.093	0.000	0.147	0.014	0.000	0.182
White-eyed Vireo	-5.597	0.000	0.283	0.383	0.000	0.435
Warbling Vireo	-3.769	0.000	0.170	0.130	0.000	0.287
Red-eyed Vireo	-5.987	0.000	0.404	0.137	0.000	0.479
Cassin's Vireo	-1.630	0.004	0.045	0.211	0.257	0.217
Bell's Vireo	-1.568	0.000	0.052	0.309	0.699	0.309
Plumbeous Vireo	-4.708	0.000	0.111	0.307	0.004	0.334
Chestnut-sided Warbler	-45.050	0.000	0.458	0.322	0.000	0.550
Yellow Warbler	-3.748	0.000	0.085	0.194	0.000	0.269
Prothonotary Warbler	0.177	0.635	0.001	0.252	0.000	0.295
Prairie Warbler	-29.345	0.000	0.190	0.181	0.000	0.270
Black-throated Green Warbler	-55.715	0.000	0.420	0.055	0.000	0.452
Common Yellowthroat	-2.587	0.000	0.052	0.348	0.000	0.360
Pine Warbler	-15.512	0.000	0.360	0.111	0.000	0.379
Wilson's Warbler	-8.371	0.000	0.292	0.071	0.000	0.331
Northern Parula	-6.451	0.000	0.079	0.058	0.000	0.152
Yellow-throated Warbler	-1.703	0.000	0.040	0.101	0.000	0.157
Ovenbird	-15.799	0.000	0.361	0.089	0.000	0.378
Black-and-white Warbler	-0.726	0.003	0.009	0.063	0.500	0.064
Louisiana Waterthrush	0.734	0.029	0.007	0.113	0.028	0.120
Kentucky Warbler	-2.320	0.000	0.067	0.191	0.007	0.200
Blue-winged Warbler	-4.951	0.056	0.007	0.074	0.016	0.085
Worm-eating Warbler	-11.818	0.000	0.123	0.060	0.000	0.158
Black-throated Gray Warbler	-2.240	0.000	0.072	0.073	0.000	0.160
Orange-crowned Warbler	-4.882	0.000	0.124	0.218	0.000	0.315
Blackburnian Warbler	-28.838	0.000	0.254	0.104	0.000	0.380
Mourning Warbler	-44.243	0.000	0.411	0.328	0.000	0.541
Nashville Warbler	-10.087	0.000	0.329	0.036	0.000	0.494
MacGillivray's Warbler	-5.734	0.000	0.141	0.225	0.000	0.315
Canada Warbler	-0.457	0.657	0.001	0.098	0.236	0.102
Magnolia Warbler	-11.916	0.000	0.315	0.073	0.000	0.347
Black-throated Blue Warbler	-6.227	0.000	0.138	0.103	0.000	0.253
Hooded Warbler	-10.207	0.000	0.258	0.113	0.000	0.328
Swainson's Warbler	0.783	0.155	0.012	0.269	0.714	0.270
House Sparrow	19.130	0.000	0.009	0.182	0.100	0.183
Brown Thrasher	-2.694	0.000	0.039	0.306	0.000	0.349
Gray Catbird	-3.834	0.000	0.199	0.393	0.000	0.472
Sage Thrasher	-3.829	0.000	0.142	0.086	0.000	0.228
House Wren	-5.780	0.000	0.386	0.274	0.000	0.458
Carolina Wren	-5.708	0.000	0.593	0.465	0.000	0.610
Bewick's Wren	-3.804	0.000	0.170	0.148	0.000	0.269
Rock Wren	-2.785	0.000	0.116	0.124	0.000	0.197
Winter Wren	-6.120	0.000	0.530	0.218	0.000	0.604
Pacific Wren	-5.692	0.000	0.422	0.287	0.000	0.495
Sedge Wren	-7.501	0.000	0.380	0.348	0.000	0.534
Red-breasted Nuthatch	-4.764	0.000	0.234	0.042	0.000	0.258
Brown Creeper	-3.796	0.000	0.104	0.012	0.000	0.111
Brown-headed Nuthatch	-1.507	0.003	0.030	0.106	0.000	0.156
White-breasted Nuthatch	-1.964	0.000	0.061	0.127	0.002	0.132
Carolina Chickadee	-3.674	0.000	0.070	0.188	0.000	0.287
Black-capped Chickadee	-2.318	0.000	0.066	0.321	0.000	0.329
Tufted Titmouse	-5.503	0.000	0.255	0.282	0.000	0.371
Mountain Chickadee	-4.105	0.000	0.097	0.120	0.020	0.134
Bushtit	1.998	0.000	0.102	0.442	0.000	0.535
Golden-crowned Kinglet	-0.318	0.313	0.002	0.042	0.073	0.048
Blue-gray Gnatcatcher	-4.353	0.000	0.012	0.230	0.003	0.234
Mountain Bluebird	-3.669	0.000	0.086	0.111	0.000	0.194
Wood Thrush	-9.920	0.000	0.199	0.193	0.000	0.350
Veery	-20.373	0.000	0.410	0.160	0.000	0.502
Hermit Thrush	-0.220	0.449	0.001	0.034	0.377	0.035
American Robin	-2.499	0.000	0.115	0.308	0.000	0.335
Eastern Bluebird	-2.443	0.000	0.078	0.289	0.000	0.367
Swainson's Thrush	-4.544	0.000	0.239	0.142	0.000	0.311
Townsend's Solitaire	-2.611	0.000	0.050	0.225	0.041	0.236
Western Bluebird	-3.007	0.000	0.079	0.305	0.018	0.321
Ovenbird	-1.649	0.000	0.026	0.308	0.275	0.309
Lazuli Bunting	-0.127	0.794	0.000	0.132	0.164	0.136
Brewer's Sparrow	-4.082	0.000	0.103	0.061	0.000	0.167
Great-tailed Grackle	-6.587	0.000	0.289	0.227	0.000	0.343
