## Supplemental Tables 1-12 for "The relative importance of biotic and abiotic determinants of temporal occupancy for avian species in North America": Table S6 beta occupancy main.csv

Focal Common Name	Competition Estimate	Competition P-value	Competition R2	Environment z-score R2	Both P-value	Both R2	Main Competitor
Ruffed Grouse	0.382	0.485	0.001	0.054	0.734	0.054	Gray Partridge
California Quail	-1.244	0.143	0.01	0.381	0.013	0.399	Mountain Quail
Northern Bobwhite	-1.806	0.018	0.005	0.193	0.914	0.193	Scaled Quail
Gray Partridge	-0.504	0.338	0.005	0.203	0.8	0.204	Ruffed Grouse
White-winged Dove	-14.297	0	0.639	0.338	0	0.698	Mourning Dove
Mourning Dove	1.721	0	0.005	0.248	0	0.258	White-winged Dove
Common Ground-Dove	-2.461	0.001	0.062	0.249	0.169	0.258	Inca Dove
Black-billed Cuckoo	-1.131	0	0.081	0.256	0	0.268	Yellow-billed Cuckoo
Yellow-billed Cuckoo	-6.201	0	0.315	0.467	0	0.506	Black-billed Cuckoo
Northern Flicker	-1.892	0	0.022	0.17	0	0.205	Hairy Woodpecker
Yellow-bellied Sapsucker	-10.991	0	0.511	0.114	0	0.539	Hairy Woodpecker
Red-bellied Woodpecker	-1.523	0	0.009	0.382	0	0.396	Red-headed Woodpecker
Hairy Woodpecker	-0.995	0	0.028	0.041	0	0.064	Northern Flicker
Ladder-backed Woodpecker	-3.172	0	0.081	0.044	0	0.175	Downy Woodpecker
Downy Woodpecker	-0.594	0.002	0.004	0.326	0	0.334	Yellow-bellied Sapsucker
Red-naped Sapsucker	-1.106	0.048	0.016	0.142	0.034	0.159	Williamson's Sapsucker
Red-headed Woodpecker	-1.995	0	0.041	0.057	0	0.126	Northern Flicker
Broad-tailed Hummingbird	-3.791	0	0.079	0.389	0.071	0.398	Black-chinned Hummingbird
Black-chinned Hummingbird	-0.304	0.344	0.003	0.065	0.664	0.065	Broad-tailed Hummingbird
Rufous Hummingbird	-4.028	0	0.168	0.369	0.265	0.374	Calliope Hummingbird
Western Kingbird	-2.896	0	0.052	0.282	0	0.342	Say's Phoebe
Great Crested Flycatcher	-4.198	0	0.13	0.109	0	0.26	Eastern Kingbird
Eastern Kingbird	-0.634	0.004	0.004	0.129	0	0.176	Great Crested Flycatcher
Scissor-tailed Flycatcher	-5.61	0	0.381	0.44	0	0.588	Eastern Kingbird
Eastern Phoebe	-3.082	0	0.073	0.1	0	0.197	Great Crested Flycatcher
Say's Phoebe	-1.328	0	0.03	0.091	0	0.132	Western Kingbird
Olive-sided Flycatcher	-1.745	0	0.031	0.121	0	0.143	Western Kingbird
Ash-throated Flycatcher	-5.22	0	0.205	0.046	0	0.311	Say's Phoebe
Eastern Wood-Pewee	-3.46	0	0.088	0.197	0	0.282	Eastern Phoebe
Cassin's Kingbird	-2.941	0.001	0.066	0.23	0.001	0.29	Ash-throated Flycatcher
Western Wood-Pewee	-3.886	0	0.134	0.113	0	0.283	Say's Phoebe
Least Flycatcher	2.645	0	0.062	0.327	0.023	0.331	Alder Flycatcher
Pacific-slope Flycatcher	-6.122	0	0.447	0.346	0	0.529	Western Wood-Pewee
Acadian Flycatcher	-5.893	0	0.141	0.119	0	0.291	Eastern Wood-Pewee
Hammond's Flycatcher	-2.409	0	0.066	0.188	0	0.265	Dusky Flycatcher
Gray Flycatcher	-0.377	0.63	0.002	0.061	0.586	0.063	Dusky Flycatcher
Willow Flycatcher	-1.259	0	0.017	0.138	0	0.17	Alder Flycatcher
American Redstart	0.746	0.018	0.005	0.222	0	0.252	Least Flycatcher
Dusky Flycatcher	-0.964	0.082	0.009	0.094	0.002	0.121	Hammond's Flycatcher
Cordilleran Flycatcher	-2.152	0.001	0.067	0.096	0	0.166	Hammond's Flycatcher
Black-billed Magpie	-3.675	0	0.063	0.195	0	0.291	Steller's Jay
Gray Jay	-1.438	0.002	0.029	0.101	0.427	0.103	Steller's Jay
Western Scrub-Jay	-4.767	0	0.346	0.31	0	0.483	Steller's Jay
Blue Jay	-5.979	0	0.056	0.357	0	0.371	Gray Jay
Steller's Jay	-4.53	0	0.218	0.208	0	0.335	Clark's Nutcracker
Clark's Nutcracker	-0.562	0.294	0.005	0.079	0.26	0.084	Gray Jay
American Crow	-0.026	0.958	0	0.435	0	0.443	Fish Crow
Fish Crow	-8.438	0	0.271	0.222	0	0.371	American Crow
Red-winged Blackbird	-5.303	0	0.331	0.154	0	0.393	Brown-headed Cowbird
Baltimore Oriole	-6.289	0	0.188	0.273	0	0.331	Brown-headed Cowbird
Brown-headed Cowbird	0.527	0.002	0.004	0.157	0	0.166	Red-winged Blackbird
Bullock's Oriole	-3.434	0	0.025	0.122	0	0.169	Baltimore Oriole
Orchard Oriole	-3.45	0	0.188	0.233	0	0.334	Baltimore Oriole
Brewer's Blackbird	-2.131	0	0.046	0.177	0	0.23	Red-winged Blackbird
Bobolink	-8.007	0	0.136	0.264	0	0.323	Red-winged Blackbird
Western Meadowlark	-1.034	0.001	0.011	0.339	0	0.348	Brewer's Blackbird
Eastern Meadowlark	-2.214	0	0.052	0.073	0	0.178	Red-winged Blackbird
Common Grackle	-0.979	0	0.01	0.304	0	0.336	Eastern Meadowlark
Yellow-headed Blackbird	-4.389	0	0.079	0.111	0	0.234	Red-winged Blackbird
White-winged Crossbill	-0.1	0.718	0.001	0.444	0.825	0.444	Red Crossbill
House Finch	-1.554	0	0.035	0.108	0	0.176	American Goldfinch
American Goldfinch	-4.161	0	0.15	0.442	0	0.475	House Finch
Red Crossbill	-2.398	0	0.042	0.284	0	0.309	White-winged Crossbill
Purple Finch	0.424	0.141	0.003	0.034	0.002	0.048	Pine Siskin
Cassin's Finch	-4.091	0	0.271	0.081	0	0.323	House Finch
Pine Siskin	-1.062	0.02	0.008	0.14	0.079	0.144	Lesser Goldfinch
Lesser Goldfinch	-0.389	0.422	0.002	0.235	0.278	0.237	Pine Siskin
White-throated Sparrow	-5.807	0	0.412	0.255	0	0.511	Savannah Sparrow
Eastern Towhee	-3.395	0	0.211	0.31	0	0.361	Song Sparrow
Song Sparrow	-2.786	0	0.094	0.256	0	0.363	Chipping Sparrow
Field Sparrow	-2.201	0	0.04	0.204	0	0.269	Chipping Sparrow
Clay-colored Sparrow	-3.941	0	0.119	0.465	0.357	0.466	Savannah Sparrow
Lark Bunting	-5.72	0	0.382	0.448	0	0.684	Lark Sparrow
Chipping Sparrow	-1.591	0	0.035	0.269	0	0.286	Savannah Sparrow
Cassin's Sparrow	-4.304	0	0.215	0.279	0.001	0.317	Lark Sparrow
Le Conte's Sparrow	-3.312	0.002	0.057	0.275	0.078	0.29	Savannah Sparrow
Lark Sparrow	-3.876	0	0.026	0.244	0	0.268	Baird's Sparrow
Grasshopper Sparrow	-3.118	0	0.174	0.115	0	0.357	Chipping Sparrow
Fox Sparrow	-1.726	0.001	0.048	0.157	0.011	0.179	White-crowned Sparrow
White-crowned Sparrow	-0.9	0.179	0.006	0.335	0.149	0.339	Fox Sparrow
Swamp Sparrow	1.4	0	0.038	0.09	0	0.111	White-throated Sparrow
Black-throated Sparrow	-5.184	0	0.067	0.387	0	0.47	Black-chinned Sparrow
Vesper Sparrow	-3.825	0	0.207	0.257	0	0.365	Song Sparrow
Green-tailed Towhee	-4.764	0	0.246	0.048	0	0.282	Spotted Towhee
Spotted Towhee	-2.736	0	0.077	0.066	0	0.15	Green-tailed Towhee
Rose-breasted Grosbeak	-1.977	0	0.069	0.202	0	0.272	Northern Cardinal
Blue Grosbeak	0.918	0	0.014	0.283	0	0.302	Northern Cardinal
Black-headed Grosbeak	-3.771	0	0.114	0.115	0	0.174	Blue Grosbeak
Dickcissel	-2.573	0	0.097	0.304	0	0.548	Indigo Bunting
Northern Cardinal	-1.624	0	0.016	0.297	0	0.383	Blue Grosbeak
Painted Bunting	-6.062	0	0.382	0.308	0	0.487	Blue Grosbeak
Indigo Bunting	-4.14	0	0.113	0.443	0	0.46	Blue Grosbeak
Summer Tanager	-5.313	0	0.035	0.33	0.131	0.332	Hepatic Tanager
Western Tanager	-3.873	0	0.027	0.16	0.098	0.165	Hepatic Tanager
Scarlet Tanager	-1.843	0	0.037	0.133	0	0.158	Summer Tanager
Bank Swallow	-2.388	0	0.115	0.047	0	0.224	Tree Swallow
Northern Rough-winged Swallow	-0.133	0.438	0	0.074	0	0.093	Barn Swallow
Barn Swallow	-1.564	0	0.017	0.286	0	0.291	Bank Swallow
Tree Swallow	0.498	0.035	0.002	0.227	0.097	0.228	Bank Swallow
Cliff Swallow	-4.481	0	0.251	0.038	0	0.282	Barn Swallow
Violet-green Swallow	-3.134	0	0.099	0.177	0	0.261	Barn Swallow
Northern Mockingbird	-2.739	0	0.018	0.442	0	0.457	Loggerhead Shrike
Yellow-throated Vireo	-0.1	0.773	0	0.037	0.581	0.037	Red-eyed Vireo
Blue-headed Vireo	-6.62	0	0.046	0.014	0	0.08	Red-eyed Vireo
White-eyed Vireo	-3.791	0	0.147	0.383	0	0.396	Red-eyed Vireo
Warbling Vireo	-2.652	0	0.114	0.13	0	0.302	Red-eyed Vireo
Red-eyed Vireo	-4.819	0	0.305	0.137	0	0.461	Warbling Vireo
Cassin's Vireo	-1.518	0.007	0.04	0.211	0.239	0.217	Warbling Vireo
Bell's Vireo	-1.433	0	0.041	0.309	0.648	0.309	Warbling Vireo
Plumbeous Vireo	-4.708	0	0.111	0.307	0.004	0.334	Warbling Vireo
Chestnut-sided Warbler	-6.021	0	0.348	0.322	0	0.584	Yellow Warbler
Yellow Warbler	-2.477	0	0.066	0.194	0	0.291	Common Yellowthroat
Prothonotary Warbler	-0.23	0.599	0.001	0.252	0.002	0.27	Yellow-throated Warbler
Prairie Warbler	-5.942	0	0.179	0.181	0	0.27	Common Yellowthroat
Black-throated Green Warbler	-4.572	0	0.248	0.055	0	0.496	Yellow Warbler
Common Yellowthroat	-2.959	0	0.092	0.348	0	0.371	Yellow Warbler
Pine Warbler	-7.294	0	0.473	0.111	0	0.503	Common Yellowthroat
Wilson's Warbler	-5.458	0	0.362	0.071	0	0.389	Yellow Warbler
Northern Parula	-6.191	0	0.268	0.058	0	0.291	Common Yellowthroat
Yellow-throated Warbler	-1.355	0	0.023	0.101	0	0.163	Prothonotary Warbler
Ovenbird	-6.796	0	0.351	0.089	0	0.425	Common Yellowthroat
Black-and-white Warbler	0.261	0.295	0.001	0.063	0	0.078	Pine Warbler
Louisiana Waterthrush	0.297	0.181	0.003	0.113	0.043	0.119	Kentucky Warbler
Kentucky Warbler	-1.731	0	0.025	0.191	0.003	0.202	Louisiana Waterthrush
Blue-winged Warbler	-1.771	0.013	0.012	0.074	0.001	0.094	Common Yellowthroat
Worm-eating Warbler	-4.617	0	0.161	0.06	0	0.209	Common Yellowthroat
Black-throated Gray Warbler	-1.317	0.014	0.026	0.073	0	0.156	Yellow Warbler
Orange-crowned Warbler	-4.925	0	0.272	0.218	0	0.394	Yellow Warbler
Blackburnian Warbler	-6.817	0	0.452	0.104	0	0.507	Yellow Warbler
Mourning Warbler	-5.728	0	0.338	0.328	0	0.463	Yellow Warbler
Nashville Warbler	-6.756	0	0.54	0.036	0	0.561	Yellow Warbler
MacGillivray's Warbler	-2.668	0	0.067	0.225	0	0.278	Yellow Warbler
Canada Warbler	0.608	0.13	0.007	0.098	0.001	0.129	Magnolia Warbler
Magnolia Warbler	-10.22	0	0.364	0.073	0	0.375	American Redstart
Black-throated Blue Warbler	-5.264	0	0.171	0.103	0	0.28	American Redstart
Hooded Warbler	-7.387	0	0.374	0.113	0	0.382	Common Yellowthroat
Swainson's Warbler	0.277	0.555	0.002	0.269	0.979	0.269	Kentucky Warbler
House Sparrow	19.13	0	0.009	0.182	0.1	0.183	Eurasian Tree Sparrow
Brown Thrasher	-2.013	0	0.051	0.306	0	0.357	Gray Catbird
Gray Catbird	-2.69	0	0.131	0.393	0	0.446	Northern Mockingbird
Sage Thrasher	-3.83	0	0.142	0.086	0	0.228	Northern Mockingbird
House Wren	1.65	0	0.007	0.274	0.541	0.274	Sedge Wren
Carolina Wren	-5.296	0	0.501	0.465	0	0.584	House Wren
Bewick's Wren	-1.012	0.07	0.008	0.148	0.413	0.149	Rock Wren
Rock Wren	-2.549	0	0.117	0.124	0	0.208	House Wren
Winter Wren	-6.102	0	0.543	0.218	0	0.593	House Wren
Pacific Wren	-5.718	0	0.423	0.287	0	0.505	House Wren
Sedge Wren	-4.099	0	0.185	0.348	0	0.386	House Wren
Red-breasted Nuthatch	-1.508	0	0.014	0.042	0.001	0.054	Brown Creeper
Brown Creeper	0.192	0.48	0.001	0.012	0.343	0.014	Red-breasted Nuthatch
White-breasted Nuthatch	-0.09	0.824	0	0.127	0.001	0.133	Pygmy Nuthatch
Carolina Chickadee	-0.346	0.383	0.001	0.188	0	0.222	Tufted Titmouse
Black-capped Chickadee	-2.987	0	0.015	0.321	0.074	0.322	Boreal Chickadee
Tufted Titmouse	3.688	0	0.1	0.282	0	0.315	Carolina Chickadee
Mountain Chickadee	-4.105	0	0.097	0.12	0.02	0.134	Juniper Titmouse
Bushtit	0.358	0.38	0.003	0.442	0.002	0.462	Chestnut-backed Chickadee
Golden-crowned Kinglet	-0.318	0.313	0.002	0.042	0.073	0.048	Ruby-crowned Kinglet
Blue-gray Gnatcatcher	-4.353	0	0.012	0.23	0.003	0.234	Black-tailed Gnatcatcher
Mountain Bluebird	-2.031	0	0.034	0.111	0.002	0.133	Townsend's Solitaire
Wood Thrush	-2.827	0	0.061	0.193	0	0.269	American Robin
Veery	1.07	0.008	0.009	0.16	0.024	0.165	Hermit Thrush
Hermit Thrush	-0.471	0.106	0.003	0.034	0.204	0.036	Swainson's Thrush
American Robin	-3.656	0	0.118	0.308	0	0.422	Wood Thrush
Eastern Bluebird	-1.039	0	0.012	0.289	0	0.315	Wood Thrush
Swainson's Thrush	-4.544	0	0.239	0.142	0	0.311	Hermit Thrush
Townsend's Solitaire	0.006	0.988	0	0.225	0.171	0.23	Hermit Thrush
Western Bluebird	-1.457	0.002	0.037	0.305	0.107	0.312	Hermit Thrush
