## Supplemental Tables 1-12 for "The relative importance of biotic and abiotic determinants of temporal occupancy for avian species in North America": Table S7 abundance variance paritioning all.csv

Focal Common Name	Environment Abundance	Competition Abundance	Shared Abundance	Total Variance Abundance	Rc	n
Gray Partridge	0.031	0.002	0.008	0.041	0.001	204
Northern Bobwhite	0.073	0.004	-0.003	0.074	0.000	1176
California Quail	0.082	0.019	0.009	0.110	0.046	207
Ruffed Grouse	0.057	0.000	0.000	0.057	0.009	537
Band-tailed Pigeon	0.105	0.080	0.129	0.314	0.411	171
Mourning Dove	0.076	0.031	0.012	0.118	0.036	2556
White-winged Dove	0.024	0.381	0.074	0.479	0.868	228
Common Ground-Dove	0.078	0.174	0.042	0.294	0.373	165
Yellow-billed Cuckoo	0.098	0.028	0.162	0.288	0.170	1578
Black-billed Cuckoo	0.032	0.105	0.000	0.137	0.062	912
Hairy Woodpecker	0.013	0.033	0.013	0.058	0.025	1977
Downy Woodpecker	0.232	0.047	-0.039	0.240	0.013	2211
Ladder-backed Woodpecker	0.106	0.064	-0.005	0.165	0.477	177
Yellow-bellied Sapsucker	0.037	0.640	0.068	0.745	0.957	570
Red-naped Sapsucker	0.176	0.026	0.003	0.205	0.103	240
Red-headed Woodpecker	0.044	0.031	-0.025	0.049	0.152	1161
Red-bellied Woodpecker	0.007	0.493	0.141	0.642	0.873	1530
Northern Flicker	0.073	0.134	-0.003	0.204	0.286	1788
Black-chinned Hummingbird	0.030	0.001	0.004	0.036	0.011	264
Broad-tailed Hummingbird	0.184	0.041	0.061	0.286	0.028	222
Rufous Hummingbird	0.109	0.009	0.153	0.271	0.021	183
Scissor-tailed Flycatcher	0.035	0.271	0.382	0.688	0.624	282
Eastern Kingbird	0.012	0.305	0.036	0.354	0.819	2037
Western Kingbird	0.002	0.376	0.131	0.509	0.792	858
Cassin's Kingbird	0.159	0.136	-0.036	0.258	0.211	153
Great Crested Flycatcher	0.020	0.512	-0.004	0.528	0.712	1731
Ash-throated Flycatcher	0.065	0.060	-0.013	0.113	0.543	336
Eastern Phoebe	0.018	0.540	0.027	0.586	0.891	1641
Say's Phoebe	0.091	0.025	-0.018	0.099	0.033	534
Olive-sided Flycatcher	0.074	0.000	0.002	0.076	0.141	576
Eastern Wood-Pewee	0.009	0.493	0.120	0.622	0.905	1659
Western Wood-Pewee	0.012	0.541	0.056	0.609	0.948	711
Cordilleran Flycatcher	0.052	0.066	0.012	0.131	0.426	171
Pacific-slope Flycatcher	0.021	0.529	0.247	0.798	0.683	192
Acadian Flycatcher	0.095	0.308	-0.006	0.397	0.581	918
Willow Flycatcher	0.118	0.015	0.007	0.140	0.173	1191
Least Flycatcher	0.002	0.546	0.086	0.634	0.700	903
Hammond's Flycatcher	0.199	0.221	-0.066	0.354	0.284	303
Dusky Flycatcher	0.020	0.103	0.021	0.144	0.384	321
Gray Flycatcher	0.084	0.010	0.004	0.098	0.002	135
Black-billed Magpie	0.151	0.202	-0.024	0.329	0.455	564
Blue Jay	0.062	0.177	-0.002	0.237	0.088	1872
Steller's Jay	0.109	0.103	0.045	0.258	0.458	357
Western Scrub-Jay	0.214	0.062	0.347	0.623	0.589	108
Gray Jay	0.043	0.014	0.047	0.104	0.027	324
American Crow	0.037	0.171	0.181	0.388	0.339	2355
Fish Crow	0.002	0.673	0.104	0.779	0.645	558
Clark's Nutcracker	0.064	0.034	0.003	0.102	0.058	246
Bobolink	0.026	0.125	0.056	0.207	0.453	906
Brown-headed Cowbird	0.055	0.007	-0.004	0.057	0.050	2568
Yellow-headed Blackbird	0.145	0.101	-0.021	0.226	0.443	447
Red-winged Blackbird	0.004	0.243	0.049	0.295	0.628	2508
Eastern Meadowlark	0.107	0.412	-0.061	0.459	0.613	1638
Western Meadowlark	0.119	0.109	0.261	0.488	0.456	1062
Orchard Oriole	0.046	0.164	0.062	0.272	0.428	1356
Baltimore Oriole	0.084	0.083	0.058	0.225	0.124	1425
Bullock's Oriole	0.115	0.050	-0.018	0.147	0.024	546
Brewer's Blackbird	0.093	0.153	0.034	0.279	0.457	786
Common Grackle	0.076	0.169	0.100	0.345	0.185	2034
Great-tailed Grackle	0.073	0.057	0.016	0.145	0.683	327
Purple Finch	0.070	0.250	0.065	0.385	0.960	684
Cassin's Finch	0.079	0.240	0.000	0.319	0.823	270
House Finch	0.022	0.088	-0.006	0.105	0.328	2139
Red Crossbill	0.101	0.024	0.056	0.182	0.277	417
White-winged Crossbill	0.021	0.075	0.148	0.244	0.001	141
American Goldfinch	0.104	0.049	0.113	0.266	0.156	2013
Lesser Goldfinch	0.128	0.045	0.061	0.234	0.252	312
Pine Siskin	0.100	0.004	0.005	0.109	0.051	666
Vesper Sparrow	0.067	0.242	0.121	0.430	0.421	1122
Grasshopper Sparrow	0.085	0.279	-0.043	0.321	0.575	1293
Le Conte's Sparrow	0.041	0.258	0.145	0.445	0.494	159
Lark Sparrow	0.069	0.110	0.143	0.323	0.679	903
White-crowned Sparrow	0.151	0.067	-0.043	0.174	0.046	327
White-throated Sparrow	0.007	0.511	0.192	0.710	0.740	399
Chipping Sparrow	0.085	0.280	0.137	0.502	0.404	2187
Clay-colored Sparrow	0.008	0.434	0.321	0.763	0.586	408
Brewer's Sparrow	0.077	0.264	-0.049	0.293	0.621	327
Field Sparrow	0.012	0.455	0.091	0.559	0.527	1422
Black-throated Sparrow	0.187	0.023	0.028	0.238	0.161	210
Cassin's Sparrow	0.020	0.471	0.269	0.760	0.740	204
Song Sparrow	0.012	0.349	0.232	0.594	0.752	1893
Swamp Sparrow	0.045	0.003	0.000	0.048	0.217	624
Fox Sparrow	0.084	0.076	0.035	0.194	0.198	249
Eastern Towhee	0.047	0.239	0.094	0.380	0.265	1428
Spotted Towhee	0.067	0.122	-0.028	0.161	0.535	513
Green-tailed Towhee	0.024	0.159	0.021	0.205	0.865	264
Northern Cardinal	0.184	0.256	0.009	0.448	0.373	1677
Rose-breasted Grosbeak	0.126	0.147	-0.046	0.226	0.272	1053
Black-headed Grosbeak	0.104	0.141	0.017	0.262	0.593	555
Blue Grosbeak	0.258	0.088	-0.077	0.270	0.063	1128
Indigo Bunting	0.237	0.179	0.129	0.545	0.257	1698
Lazuli Bunting	0.075	0.062	-0.021	0.116	0.029	420
Painted Bunting	0.023	0.432	0.357	0.812	0.625	240
Dickcissel	0.192	0.307	-0.038	0.461	0.332	882
Lark Bunting	0.050	0.290	0.189	0.529	0.707	210
Western Tanager	0.081	0.000	0.014	0.096	0.031	528
Scarlet Tanager	0.117	0.012	0.021	0.150	0.173	1194
Summer Tanager	0.160	0.000	0.016	0.176	0.003	798
Cliff Swallow	0.019	0.276	0.014	0.310	0.962	1770
Barn Swallow	0.103	0.036	0.081	0.221	0.106	2466
Tree Swallow	0.042	0.119	0.029	0.190	0.277	1977
Violet-green Swallow	0.076	0.110	0.011	0.197	0.364	579
Bank Swallow	0.025	0.118	-0.011	0.132	0.633	843
Northern Rough-winged Swallow	0.008	0.063	0.008	0.079	0.019	1986
Cedar Waxwing	0.133	0.000	0.000	0.133	0.000	1695
Loggerhead Shrike	0.039	0.000	0.000	0.039	0.000	906
Red-eyed Vireo	0.015	0.501	0.075	0.591	0.819	1869
Warbling Vireo	0.026	0.204	0.051	0.281	0.573	1686
Yellow-throated Vireo	0.020	0.079	-0.001	0.097	0.330	1209
Blue-headed Vireo	0.057	0.471	-0.044	0.484	0.826	612
Plumbeous Vireo	0.090	0.129	0.113	0.332	0.110	207
Cassin's Vireo	0.098	0.019	0.044	0.161	0.033	180
White-eyed Vireo	0.018	0.166	0.170	0.354	0.254	912
Bell's Vireo	0.136	0.005	0.082	0.224	0.001	348
Black-and-white Warbler	0.031	0.011	0.010	0.053	0.008	993
Prothonotary Warbler	0.242	0.084	-0.077	0.248	0.129	405
Swainson's Warbler	0.062	0.058	-0.009	0.111	0.002	168
Worm-eating Warbler	0.027	0.488	-0.002	0.513	0.734	453
Blue-winged Warbler	0.063	0.156	-0.021	0.199	0.123	498
Nashville Warbler	0.143	0.442	-0.109	0.477	0.735	468
Orange-crowned Warbler	0.086	0.175	0.011	0.273	0.337	444
Northern Parula	0.059	0.227	-0.010	0.276	0.564	1134
Yellow Warbler	0.051	0.162	-0.007	0.206	0.288	1962
Black-throated Blue Warbler	0.021	0.239	0.066	0.326	0.565	336
Magnolia Warbler	0.024	0.297	0.049	0.370	0.895	402
Chestnut-sided Warbler	0.020	0.504	0.115	0.640	0.713	651
Blackburnian Warbler	0.110	0.569	-0.055	0.624	0.687	399
Yellow-throated Warbler	0.061	0.043	-0.008	0.096	0.324	531
Black-throated Gray Warbler	0.126	0.225	0.023	0.374	0.495	231
Black-throated Green Warbler	0.019	0.724	-0.006	0.736	0.927	573
Pine Warbler	0.012	0.357	0.085	0.453	0.933	915
Prairie Warbler	0.041	0.211	0.107	0.359	0.525	690
Ovenbird	0.030	0.528	0.030	0.588	0.944	1146
Louisiana Waterthrush	0.052	0.003	-0.002	0.053	0.053	681
Kentucky Warbler	0.096	0.023	0.056	0.174	0.062	672
Mourning Warbler	0.060	0.451	0.116	0.626	0.622	426
MacGillivray's Warbler	0.180	0.150	0.052	0.381	0.340	342
Common Yellowthroat	0.119	0.049	0.047	0.215	0.039	2256
Yellow-breasted Chat	0.140	0.005	0.035	0.180	0.002	1182
Hooded Warbler	0.051	0.381	0.094	0.526	0.753	678
Wilson's Warbler	0.063	0.399	0.000	0.462	0.871	447
Canada Warbler	0.088	0.015	0.039	0.142	0.038	321
American Redstart	0.043	0.003	0.004	0.051	0.005	1140
House Sparrow	0.060	0.000	0.002	0.062	0.006	2229
Sage Thrasher	0.037	0.037	-0.002	0.072	0.623	219
Northern Mockingbird	0.020	0.295	0.225	0.540	0.498	1614
Gray Catbird	0.121	0.057	0.073	0.251	0.226	1899
Brown Thrasher	0.177	0.036	0.015	0.228	0.121	1788
Rock Wren	0.050	0.069	0.024	0.144	0.474	474
Carolina Wren	0.002	0.181	0.316	0.499	0.896	1278
Bewick's Wren	0.152	0.113	0.040	0.306	0.550	414
House Wren	0.030	0.245	0.045	0.320	0.718	1884
Pacific Wren	0.102	0.130	0.109	0.342	0.739	168
Winter Wren	0.029	0.293	0.045	0.366	0.839	411
Sedge Wren	0.021	0.361	0.142	0.524	0.547	414
Brown Creeper	0.002	0.204	0.022	0.227	0.928	645
White-breasted Nuthatch	0.012	0.021	0.025	0.059	0.064	1782
Red-breasted Nuthatch	0.043	0.157	0.028	0.228	0.898	876
Brown-headed Nuthatch	0.190	0.176	-0.085	0.281	0.283	300
Tufted Titmouse	0.072	0.096	0.153	0.321	0.436	1377
Black-capped Chickadee	0.110	0.027	0.071	0.208	0.029	1344
Carolina Chickadee	0.042	0.267	0.007	0.316	0.314	840
Mountain Chickadee	0.077	0.005	0.054	0.136	0.283	333
Bushtit	0.284	0.005	0.007	0.296	0.177	279
Golden-crowned Kinglet	0.093	0.084	-0.046	0.131	0.123	480
Blue-gray Gnatcatcher	0.168	0.002	0.001	0.171	0.020	1485
Townsend's Solitaire	0.094	0.066	0.064	0.224	0.057	288
Wood Thrush	0.165	0.306	-0.004	0.467	0.511	1443
Veery	0.016	0.781	0.021	0.818	0.788	774
Swainson's Thrush	0.091	0.126	0.168	0.384	0.699	552
Hermit Thrush	0.167	0.067	-0.052	0.183	0.025	852
American Robin	0.188	0.122	0.171	0.481	0.108	2457
Eastern Bluebird	0.251	0.182	0.013	0.446	0.213	1746
Western Bluebird	0.087	0.158	0.064	0.310	0.062	249
Mountain Bluebird	0.055	0.277	-0.020	0.312	0.436	402
