## Supplemental Tables 1-12 for "The relative importance of biotic and abiotic determinants of temporal occupancy for avian species in North America": Table S9 beta abundance all.csv

Focal Common Name	Competition Estimate	Competition P-value	Competition R2	Environment z-score R2	Both P-value	Both R2
Ruffed Grouse	-0.019	0.959	0.000	0.057	0.760	0.057
California Quail	-7.522	0.016	0.028	0.091	0.037	0.110
Northern Bobwhite	-2.755	0.351	0.001	0.070	0.027	0.074
Gray Partridge	-0.633	0.148	0.010	0.039	0.492	0.041
Band-tailed Pigeon	-15.994	0.000	0.209	0.234	0.000	0.314
White-winged Dove	-194.132	0.000	0.455	0.098	0.000	0.479
Mourning Dove	-25.733	0.000	0.042	0.088	0.000	0.118
Common Ground-Dove	-33.740	0.000	0.216	0.120	0.000	0.294
Black-billed Cuckoo	-1.257	0.000	0.105	0.032	0.000	0.137
Yellow-billed Cuckoo	-6.924	0.000	0.190	0.260	0.000	0.288
Northern Flicker	-4.154	0.000	0.131	0.070	0.000	0.204
Yellow-bellied Sapsucker	-21.761	0.000	0.708	0.105	0.000	0.745
Red-bellied Woodpecker	-26.623	0.000	0.634	0.148	0.000	0.642
Hairy Woodpecker	-1.222	0.000	0.046	0.025	0.000	0.058
Ladder-backed Woodpecker	1.193	0.001	0.059	0.100	0.000	0.165
Downy Woodpecker	-1.048	0.000	0.008	0.192	0.000	0.240
Red-naped Sapsucker	-0.822	0.008	0.029	0.178	0.006	0.205
Red-headed Woodpecker	-0.570	0.012	0.005	0.018	0.000	0.049
Broad-tailed Hummingbird	-12.438	0.000	0.102	0.244	0.000	0.286
Black-chinned Hummingbird	-0.235	0.246	0.005	0.034	0.578	0.036
Rufous Hummingbird	-3.255	0.000	0.162	0.262	0.143	0.271
Western Kingbird	-43.522	0.000	0.507	0.133	0.000	0.509
Great Crested Flycatcher	-21.373	0.000	0.508	0.016	0.000	0.528
Eastern Kingbird	-23.627	0.000	0.341	0.049	0.000	0.354
Scissor-tailed Flycatcher	-37.168	0.000	0.653	0.417	0.000	0.688
Eastern Phoebe	-21.458	0.000	0.568	0.046	0.000	0.586
Say's Phoebe	-0.731	0.045	0.008	0.074	0.000	0.099
Olive-sided Flycatcher	0.229	0.325	0.002	0.075	0.835	0.076
Ash-throated Flycatcher	-8.246	0.000	0.048	0.053	0.000	0.113
Eastern Wood-Pewee	-28.178	0.000	0.613	0.129	0.000	0.622
Cassin's Kingbird	-10.121	0.000	0.099	0.123	0.000	0.258
Western Wood-Pewee	-39.751	0.000	0.597	0.067	0.000	0.609
Least Flycatcher	-40.853	0.000	0.632	0.088	0.000	0.634
Pacific-slope Flycatcher	-51.569	0.000	0.776	0.269	0.000	0.798
Acadian Flycatcher	-11.705	0.000	0.302	0.089	0.000	0.397
Hammond's Flycatcher	-5.783	0.000	0.155	0.133	0.000	0.354
Gray Flycatcher	-1.716	0.169	0.014	0.088	0.237	0.098
Willow Flycatcher	-1.832	0.000	0.023	0.125	0.000	0.140
American Redstart	1.679	0.003	0.008	0.047	0.046	0.051
Dusky Flycatcher	-8.270	0.000	0.124	0.042	0.000	0.144
Cordilleran Flycatcher	-4.487	0.000	0.079	0.064	0.001	0.131
Black-billed Magpie	-19.054	0.000	0.178	0.127	0.000	0.329
Gray Jay	-2.481	0.000	0.061	0.090	0.028	0.104
Western Scrub-Jay	-16.759	0.000	0.410	0.561	0.000	0.623
Blue Jay	-25.084	0.000	0.175	0.060	0.000	0.237
Steller's Jay	-11.664	0.000	0.149	0.155	0.000	0.258
Clark's Nutcracker	-2.206	0.002	0.038	0.068	0.003	0.102
American Crow	-60.877	0.000	0.351	0.218	0.000	0.388
Fish Crow	-56.644	0.000	0.777	0.106	0.000	0.779
Red-winged Blackbird	-261.798	0.000	0.291	0.053	0.000	0.295
Baltimore Oriole	-39.223	0.000	0.141	0.142	0.000	0.225
Brown-headed Cowbird	-8.144	0.007	0.003	0.051	0.000	0.057
Bullock's Oriole	-8.667	0.000	0.032	0.097	0.000	0.147
Orchard Oriole	-28.656	0.000	0.226	0.108	0.000	0.272
Brewer's Blackbird	-60.084	0.000	0.186	0.127	0.000	0.279
Bobolink	-89.244	0.000	0.181	0.082	0.000	0.207
Western Meadowlark	-158.860	0.000	0.370	0.379	0.000	0.488
Eastern Meadowlark	-80.030	0.000	0.351	0.047	0.000	0.459
Common Grackle	-131.587	0.000	0.269	0.176	0.000	0.345
Yellow-headed Blackbird	-78.639	0.000	0.081	0.125	0.000	0.226
White-winged Crossbill	-8.400	0.000	0.223	0.170	0.000	0.244
House Finch	-13.004	0.000	0.083	0.017	0.000	0.105
American Goldfinch	-15.121	0.000	0.162	0.217	0.000	0.266
Red Crossbill	-8.045	0.000	0.080	0.157	0.001	0.182
Purple Finch	-18.796	0.000	0.315	0.135	0.000	0.385
Cassin's Finch	-6.638	0.000	0.239	0.079	0.000	0.319
Pine Siskin	-2.711	0.014	0.009	0.105	0.078	0.109
Lesser Goldfinch	-18.684	0.000	0.106	0.189	0.000	0.234
White-throated Sparrow	-80.513	0.000	0.703	0.199	0.000	0.710
Eastern Towhee	-19.354	0.000	0.334	0.141	0.000	0.380
Song Sparrow	-74.632	0.000	0.582	0.244	0.000	0.594
Field Sparrow	-39.545	0.000	0.547	0.103	0.000	0.559
Clay-colored Sparrow	-168.132	0.000	0.755	0.329	0.000	0.763
Lark Bunting	-123.917	0.000	0.480	0.239	0.000	0.529
Chipping Sparrow	-44.026	0.000	0.417	0.222	0.000	0.502
Cassin's Sparrow	-94.672	0.000	0.740	0.289	0.000	0.760
Le Conte's Sparrow	-23.991	0.000	0.403	0.186	0.000	0.445
Lark Sparrow	-10.259	0.000	0.254	0.213	0.000	0.323
Grasshopper Sparrow	-12.455	0.000	0.236	0.042	0.000	0.321
Fox Sparrow	-14.262	0.000	0.111	0.119	0.000	0.194
White-crowned Sparrow	-6.793	0.005	0.024	0.107	0.000	0.174
Swamp Sparrow	0.479	0.165	0.003	0.045	0.171	0.048
Black-throated Sparrow	-19.848	0.001	0.051	0.215	0.015	0.238
Vesper Sparrow	-28.225	0.000	0.363	0.188	0.000	0.430
Green-tailed Towhee	-12.291	0.000	0.181	0.046	0.000	0.205
Spotted Towhee	-11.124	0.000	0.094	0.039	0.000	0.161
Rose-breasted Grosbeak	-3.589	0.000	0.100	0.079	0.000	0.226
Blue Grosbeak	-3.116	0.000	0.012	0.182	0.000	0.270
Black-headed Grosbeak	-8.176	0.000	0.158	0.121	0.000	0.262
Dickcissel	-67.397	0.000	0.269	0.154	0.000	0.461
Northern Cardinal	-51.349	0.000	0.265	0.192	0.000	0.448
Painted Bunting	-120.114	0.000	0.789	0.380	0.000	0.812
Indigo Bunting	-50.145	0.000	0.308	0.366	0.000	0.545
Summer Tanager	-4.349	0.000	0.016	0.176	0.616	0.176
Western Tanager	-9.629	0.006	0.015	0.096	0.671	0.096
Scarlet Tanager	-2.516	0.000	0.033	0.138	0.000	0.150
Bank Swallow	-21.959	0.000	0.107	0.014	0.000	0.132
Northern Rough-winged Swallow	-7.467	0.000	0.072	0.016	0.000	0.079
Barn Swallow	-16.274	0.000	0.118	0.184	0.000	0.221
Tree Swallow	-14.380	0.000	0.148	0.071	0.000	0.190
Cliff Swallow	-137.616	0.000	0.290	0.033	0.000	0.310
Violet-green Swallow	-14.834	0.000	0.121	0.087	0.000	0.197
Northern Mockingbird	-41.939	0.000	0.520	0.245	0.000	0.540
Yellow-throated Vireo	-6.795	0.000	0.078	0.019	0.000	0.097
Blue-headed Vireo	-27.236	0.000	0.427	0.013	0.000	0.484
White-eyed Vireo	-17.611	0.000	0.336	0.187	0.000	0.354
Warbling Vireo	-15.346	0.000	0.255	0.077	0.000	0.281
Red-eyed Vireo	-56.108	0.000	0.576	0.090	0.000	0.591
Cassin's Vireo	-2.829	0.001	0.062	0.142	0.049	0.161
Bell's Vireo	-6.794	0.000	0.087	0.219	0.146	0.224
Plumbeous Vireo	-8.619	0.000	0.241	0.203	0.000	0.332
Chestnut-sided Warbler	-134.722	0.000	0.620	0.136	0.000	0.640
Yellow Warbler	-19.719	0.000	0.155	0.043	0.000	0.206
Prothonotary Warbler	-0.578	0.105	0.007	0.165	0.000	0.248
Prairie Warbler	-40.839	0.000	0.318	0.148	0.000	0.359
Black-throated Green Warbler	-125.223	0.000	0.717	0.013	0.000	0.736
Common Yellowthroat	-13.793	0.000	0.096	0.166	0.000	0.215
Pine Warbler	-47.049	0.000	0.441	0.097	0.000	0.453
Wilson's Warbler	-45.605	0.000	0.399	0.063	0.000	0.462
Northern Parula	-16.817	0.000	0.217	0.049	0.000	0.276
Yellow-throated Warbler	-1.577	0.000	0.035	0.053	0.000	0.096
Ovenbird	-99.289	0.000	0.558	0.060	0.000	0.588
Black-and-white Warbler	-1.019	0.000	0.022	0.042	0.001	0.053
Louisiana Waterthrush	-0.078	0.580	0.000	0.050	0.160	0.053
Kentucky Warbler	-2.092	0.000	0.079	0.151	0.000	0.174
Blue-winged Warbler	-10.635	0.000	0.136	0.043	0.000	0.199
Worm-eating Warbler	-21.170	0.000	0.486	0.025	0.000	0.513
Black-throated Gray Warbler	-6.562	0.000	0.248	0.148	0.000	0.374
Orange-crowned Warbler	-26.028	0.000	0.186	0.097	0.000	0.273
Blackburnian Warbler	-41.147	0.000	0.514	0.055	0.000	0.624
Mourning Warbler	-80.062	0.000	0.566	0.176	0.000	0.626
Nashville Warbler	-38.189	0.000	0.334	0.035	0.000	0.477
MacGillivray's Warbler	-12.773	0.000	0.201	0.231	0.000	0.381
Canada Warbler	-3.584	0.000	0.054	0.127	0.018	0.142
Magnolia Warbler	-21.670	0.000	0.346	0.073	0.000	0.370
Black-throated Blue Warbler	-9.667	0.000	0.305	0.087	0.000	0.326
Hooded Warbler	-17.098	0.000	0.475	0.145	0.000	0.526
Swainson's Warbler	-0.629	0.004	0.049	0.052	0.001	0.111
House Sparrow	155.202	0.025	0.002	0.062	0.769	0.062
Brown Thrasher	-3.449	0.000	0.051	0.191	0.000	0.228
Gray Catbird	-13.282	0.000	0.130	0.194	0.000	0.251
Sage Thrasher	-12.155	0.005	0.035	0.035	0.004	0.072
House Wren	-15.819	0.000	0.290	0.074	0.000	0.320
Carolina Wren	-25.262	0.000	0.497	0.318	0.000	0.499
Bewick's Wren	-11.331	0.000	0.154	0.192	0.000	0.306
Rock Wren	-4.321	0.000	0.093	0.074	0.000	0.144
Winter Wren	-8.067	0.000	0.338	0.074	0.000	0.366
Pacific Wren	-21.810	0.000	0.239	0.211	0.000	0.342
Sedge Wren	-16.160	0.000	0.503	0.163	0.000	0.524
Red-breasted Nuthatch	-8.334	0.000	0.185	0.071	0.000	0.228
Brown Creeper	-4.512	0.000	0.226	0.023	0.000	0.227
Brown-headed Nuthatch	-3.204	0.000	0.091	0.105	0.000	0.281
White-breasted Nuthatch	-1.792	0.000	0.046	0.038	0.000	0.059
Carolina Chickadee	-20.313	0.000	0.274	0.049	0.000	0.316
Black-capped Chickadee	-7.040	0.000	0.098	0.181	0.000	0.208
Tufted Titmouse	-22.857	0.000	0.249	0.225	0.000	0.321
Mountain Chickadee	-9.457	0.000	0.059	0.131	0.178	0.136
Bushtit	1.012	0.065	0.012	0.291	0.151	0.296
Golden-crowned Kinglet	-2.577	0.000	0.038	0.047	0.000	0.131
Blue-gray Gnatcatcher	-4.298	0.041	0.003	0.169	0.056	0.171
Mountain Bluebird	-14.675	0.000	0.257	0.035	0.000	0.312
Wood Thrush	-26.458	0.000	0.302	0.161	0.000	0.467
Veery	-63.093	0.000	0.803	0.037	0.000	0.818
Hermit Thrush	-4.120	0.000	0.016	0.115	0.000	0.183
American Robin	-69.973	0.000	0.293	0.359	0.000	0.481
Eastern Bluebird	-8.835	0.000	0.195	0.263	0.000	0.446
Swainson's Thrush	-39.393	0.000	0.294	0.259	0.000	0.384
Townsend's Solitaire	-3.568	0.000	0.130	0.158	0.000	0.224
Western Bluebird	-6.804	0.000	0.223	0.151	0.000	0.310
Ovenbird	-6.031	0.000	0.040	0.175	0.008	0.180
Lazuli Bunting	-4.451	0.000	0.041	0.054	0.000	0.116
Brewer's Sparrow	-34.225	0.000	0.216	0.029	0.000	0.293
Great-tailed Grackle	-30.973	0.000	0.072	0.089	0.000	0.145
