## Supplemental Tables 1-12 for "The relative importance of biotic and abiotic determinants of temporal occupancy for avian species in North America": Table S10 beta abundance main.csv

Focal Common Name	Competition Estimate	Competition P-value	Competition R2	Environment z-score R2	Both P-value	Both R2	Main Competitor
Ruffed Grouse	0.258	0.692	0.000	0.057	0.280	0.059	Gray Partridge
California Quail	-7.522	0.016	0.028	0.091	0.037	0.110	Mountain Quail
Northern Bobwhite	-2.755	0.351	0.001	0.070	0.027	0.074	Scaled Quail
Gray Partridge	-0.633	0.148	0.010	0.039	0.492	0.041	Ruffed Grouse
White-winged Dove	-154.496	0.000	0.408	0.098	0.000	0.434	Mourning Dove
Mourning Dove	51.793	0.000	0.017	0.088	0.000	0.126	White-winged Dove
Common Ground-Dove	-2.614	0.028	0.029	0.120	0.227	0.128	Inca Dove
Black-billed Cuckoo	-1.257	0.000	0.105	0.032	0.000	0.137	Yellow-billed Cuckoo
Yellow-billed Cuckoo	-6.924	0.000	0.190	0.260	0.000	0.288	Black-billed Cuckoo
Northern Flicker	-2.318	0.000	0.066	0.070	0.000	0.145	Hairy Woodpecker
Yellow-bellied Sapsucker	-17.798	0.000	0.547	0.105	0.000	0.567	Hairy Woodpecker
Red-bellied Woodpecker	-7.922	0.000	0.035	0.148	0.000	0.192	Red-headed Woodpecker
Hairy Woodpecker	-0.758	0.000	0.061	0.025	0.000	0.098	Northern Flicker
Ladder-backed Woodpecker	-1.339	0.032	0.026	0.100	0.002	0.152	Downy Woodpecker
Downy Woodpecker	-0.861	0.000	0.021	0.192	0.000	0.221	Yellow-bellied Sapsucker
Red-naped Sapsucker	-0.822	0.008	0.029	0.178	0.006	0.205	Williamson's Sapsucker
Red-headed Woodpecker	-1.787	0.000	0.055	0.018	0.000	0.098	Northern Flicker
Broad-tailed Hummingbird	-12.438	0.000	0.102	0.244	0.000	0.286	Black-chinned Hummingbird
Black-chinned Hummingbird	-0.235	0.246	0.005	0.034	0.578	0.036	Broad-tailed Hummingbird
Rufous Hummingbird	-3.255	0.000	0.162	0.262	0.143	0.271	Calliope Hummingbird
Western Kingbird	-17.147	0.000	0.064	0.133	0.000	0.215	Say's Phoebe
Great Crested Flycatcher	-13.310	0.000	0.227	0.016	0.000	0.272	Eastern Kingbird
Eastern Kingbird	-4.949	0.000	0.060	0.049	0.000	0.168	Great Crested Flycatcher
Scissor-tailed Flycatcher	-21.834	0.000	0.438	0.417	0.000	0.560	Eastern Kingbird
Eastern Phoebe	-5.068	0.000	0.143	0.046	0.000	0.212	Great Crested Flycatcher
Say's Phoebe	-2.085	0.000	0.074	0.074	0.000	0.165	Western Kingbird
Olive-sided Flycatcher	-1.102	0.000	0.021	0.075	0.000	0.099	Western Kingbird
Ash-throated Flycatcher	-16.991	0.000	0.140	0.053	0.000	0.198	Say's Phoebe
Eastern Wood-Pewee	-7.379	0.000	0.174	0.129	0.000	0.301	Eastern Phoebe
Cassin's Kingbird	-10.121	0.000	0.099	0.123	0.000	0.258	Ash-throated Flycatcher
Western Wood-Pewee	-8.095	0.000	0.079	0.067	0.000	0.153	Say's Phoebe
Least Flycatcher	-0.338	0.645	0.000	0.088	0.000	0.103	Alder Flycatcher
Pacific-slope Flycatcher	-27.803	0.000	0.434	0.269	0.000	0.502	Western Wood-Pewee
Acadian Flycatcher	-11.493	0.000	0.273	0.089	0.000	0.421	Eastern Wood-Pewee
Hammond's Flycatcher	-6.095	0.000	0.148	0.133	0.000	0.351	Dusky Flycatcher
Gray Flycatcher	-1.297	0.364	0.006	0.088	0.183	0.100	Dusky Flycatcher
Willow Flycatcher	-1.832	0.000	0.023	0.125	0.000	0.140	Alder Flycatcher
American Redstart	-1.378	0.031	0.004	0.047	0.000	0.102	Least Flycatcher
Dusky Flycatcher	-5.719	0.000	0.059	0.042	0.000	0.105	Hammond's Flycatcher
Cordilleran Flycatcher	-3.750	0.001	0.060	0.064	0.002	0.118	Hammond's Flycatcher
Black-billed Magpie	-12.395	0.000	0.040	0.127	0.000	0.209	Steller's Jay
Gray Jay	-2.846	0.000	0.055	0.090	0.035	0.103	Steller's Jay
Western Scrub-Jay	-16.493	0.000	0.384	0.561	0.000	0.628	Steller's Jay
Blue Jay	-15.571	0.000	0.022	0.060	0.000	0.087	Gray Jay
Steller's Jay	-13.047	0.000	0.173	0.155	0.000	0.264	Clark's Nutcracker
Clark's Nutcracker	-2.206	0.002	0.038	0.068	0.003	0.102	Gray Jay
American Crow	-9.359	0.072	0.001	0.218	0.000	0.234	Fish Crow
Fish Crow	-35.345	0.000	0.645	0.106	0.000	0.648	American Crow
Red-winged Blackbird	-171.857	0.000	0.175	0.053	0.000	0.188	Brown-headed Cowbird
Baltimore Oriole	-9.779	0.000	0.153	0.142	0.000	0.210	Brown-headed Cowbird
Brown-headed Cowbird	-0.018	0.991	0.000	0.051	0.000	0.059	Red-winged Blackbird
Bullock's Oriole	-3.851	0.029	0.009	0.097	0.000	0.117	Baltimore Oriole
Orchard Oriole	-5.076	0.000	0.173	0.108	0.000	0.215	Baltimore Oriole
Brewer's Blackbird	-18.066	0.000	0.054	0.127	0.000	0.183	Red-winged Blackbird
Bobolink	-28.654	0.000	0.078	0.082	0.000	0.126	Red-winged Blackbird
Western Meadowlark	-53.859	0.000	0.084	0.379	0.000	0.449	Brewer's Blackbird
Eastern Meadowlark	-22.615	0.000	0.112	0.047	0.000	0.210	Red-winged Blackbird
Common Grackle	-53.850	0.000	0.072	0.176	0.000	0.258	Eastern Meadowlark
Yellow-headed Blackbird	-78.639	0.000	0.081	0.125	0.000	0.226	Red-winged Blackbird
White-winged Crossbill	-3.719	0.010	0.046	0.170	0.134	0.183	Red Crossbill
House Finch	-11.580	0.000	0.081	0.017	0.000	0.123	American Goldfinch
American Goldfinch	-12.631	0.000	0.096	0.217	0.000	0.247	House Finch
Red Crossbill	-2.554	0.265	0.003	0.157	0.900	0.158	White-winged Crossbill
Purple Finch	0.250	0.488	0.001	0.135	0.484	0.135	Pine Siskin
Cassin's Finch	-6.638	0.000	0.239	0.079	0.000	0.319	House Finch
Pine Siskin	-7.301	0.000	0.034	0.105	0.018	0.113	Lesser Goldfinch
Lesser Goldfinch	-6.194	0.002	0.030	0.189	0.082	0.197	Pine Siskin
White-throated Sparrow	-32.326	0.000	0.337	0.199	0.000	0.399	Savannah Sparrow
Eastern Towhee	-12.049	0.000	0.257	0.141	0.000	0.292	Song Sparrow
Song Sparrow	-29.579	0.000	0.184	0.244	0.000	0.426	Chipping Sparrow
Field Sparrow	-10.550	0.000	0.190	0.103	0.000	0.288	Chipping Sparrow
Clay-colored Sparrow	-30.304	0.000	0.160	0.329	0.000	0.355	Savannah Sparrow
Lark Bunting	-86.714	0.000	0.266	0.239	0.000	0.415	Lark Sparrow
Chipping Sparrow	-8.639	0.000	0.042	0.222	0.000	0.244	Savannah Sparrow
Cassin's Sparrow	-38.933	0.000	0.211	0.289	0.000	0.351	Lark Sparrow
Le Conte's Sparrow	-2.504	0.020	0.034	0.186	0.234	0.194	Savannah Sparrow
Lark Sparrow	-6.689	0.001	0.012	0.213	0.000	0.233	Baird's Sparrow
Grasshopper Sparrow	-12.124	0.000	0.231	0.042	0.000	0.320	Chipping Sparrow
Fox Sparrow	-9.544	0.000	0.066	0.119	0.009	0.143	White-crowned Sparrow
White-crowned Sparrow	-5.426	0.067	0.010	0.107	0.018	0.123	Fox Sparrow
Swamp Sparrow	0.459	0.186	0.003	0.045	0.269	0.047	White-throated Sparrow
Black-throated Sparrow	-21.742	0.034	0.021	0.215	0.013	0.239	Black-chinned Sparrow
Vesper Sparrow	-22.265	0.000	0.336	0.188	0.000	0.420	Song Sparrow
Green-tailed Towhee	-12.291	0.000	0.181	0.046	0.000	0.205	Spotted Towhee
Spotted Towhee	-11.124	0.000	0.094	0.039	0.000	0.161	Green-tailed Towhee
Rose-breasted Grosbeak	-3.533	0.000	0.154	0.079	0.000	0.257	Northern Cardinal
Blue Grosbeak	0.398	0.416	0.001	0.182	0.000	0.275	Northern Cardinal
Black-headed Grosbeak	-6.240	0.000	0.070	0.121	0.000	0.164	Blue Grosbeak
Dickcissel	-45.292	0.000	0.181	0.154	0.000	0.474	Indigo Bunting
Northern Cardinal	4.497	0.239	0.001	0.192	0.000	0.203	Blue Grosbeak
Painted Bunting	-36.846	0.000	0.431	0.380	0.000	0.515	Blue Grosbeak
Indigo Bunting	-3.104	0.136	0.001	0.366	0.000	0.374	Blue Grosbeak
Summer Tanager	-5.223	0.000	0.016	0.176	0.766	0.176	Hepatic Tanager
Western Tanager	-9.629	0.006	0.015	0.096	0.671	0.096	Hepatic Tanager
Scarlet Tanager	-2.516	0.000	0.033	0.138	0.000	0.150	Summer Tanager
Bank Swallow	-24.329	0.000	0.224	0.014	0.000	0.264	Tree Swallow
Northern Rough-winged Swallow	-5.057	0.000	0.101	0.016	0.000	0.120	Barn Swallow
Barn Swallow	-8.089	0.000	0.014	0.184	0.000	0.189	Bank Swallow
Tree Swallow	0.400	0.459	0.000	0.071	0.215	0.072	Bank Swallow
Cliff Swallow	-82.131	0.000	0.155	0.033	0.000	0.196	Barn Swallow
Violet-green Swallow	-12.328	0.000	0.083	0.087	0.000	0.174	Barn Swallow
Northern Mockingbird	-22.047	0.000	0.029	0.245	0.000	0.295	Loggerhead Shrike
Yellow-throated Vireo	-0.808	0.005	0.006	0.019	0.000	0.030	Red-eyed Vireo
Blue-headed Vireo	-15.407	0.000	0.223	0.013	0.000	0.287	Red-eyed Vireo
White-eyed Vireo	-12.917	0.000	0.205	0.187	0.000	0.278	Red-eyed Vireo
Warbling Vireo	-10.626	0.000	0.165	0.077	0.000	0.231	Red-eyed Vireo
Red-eyed Vireo	-32.888	0.000	0.231	0.090	0.000	0.412	Warbling Vireo
Cassin's Vireo	-2.717	0.001	0.059	0.142	0.055	0.160	Warbling Vireo
Bell's Vireo	-6.719	0.000	0.082	0.219	0.050	0.227	Warbling Vireo
Plumbeous Vireo	-8.619	0.000	0.241	0.203	0.000	0.332	Warbling Vireo
Chestnut-sided Warbler	-16.599	0.000	0.400	0.136	0.000	0.511	Yellow Warbler
Yellow Warbler	-11.373	0.000	0.093	0.043	0.000	0.163	Common Yellowthroat
Prothonotary Warbler	-0.807	0.053	0.009	0.165	0.000	0.208	Yellow-throated Warbler
Prairie Warbler	-7.675	0.000	0.259	0.148	0.000	0.302	Common Yellowthroat
Black-throated Green Warbler	-8.830	0.000	0.313	0.013	0.000	0.454	Yellow Warbler
Common Yellowthroat	-7.173	0.000	0.036	0.166	0.000	0.182	Yellow Warbler
Pine Warbler	-19.750	0.000	0.462	0.097	0.000	0.477	Common Yellowthroat
Wilson's Warbler	-20.534	0.000	0.235	0.063	0.000	0.248	Yellow Warbler
Northern Parula	-11.234	0.000	0.355	0.049	0.000	0.378	Common Yellowthroat
Yellow-throated Warbler	-1.451	0.000	0.027	0.053	0.000	0.106	Prothonotary Warbler
Ovenbird	-41.013	0.000	0.500	0.060	0.000	0.576	Common Yellowthroat
Black-and-white Warbler	-0.388	0.085	0.003	0.042	0.952	0.042	Pine Warbler
Louisiana Waterthrush	-0.230	0.013	0.009	0.050	0.000	0.087	Kentucky Warbler
Kentucky Warbler	-2.151	0.000	0.055	0.151	0.000	0.189	Louisiana Waterthrush
Blue-winged Warbler	-2.095	0.000	0.069	0.043	0.000	0.129	Common Yellowthroat
Worm-eating Warbler	-6.009	0.000	0.336	0.025	0.000	0.378	Common Yellowthroat
Black-throated Gray Warbler	-4.375	0.000	0.115	0.148	0.000	0.339	Yellow Warbler
Orange-crowned Warbler	-19.906	0.000	0.236	0.097	0.000	0.283	Yellow Warbler
Blackburnian Warbler	-6.671	0.000	0.430	0.055	0.000	0.466	Yellow Warbler
Mourning Warbler	-10.820	0.000	0.507	0.176	0.000	0.516	Yellow Warbler
Nashville Warbler	-22.492	0.000	0.423	0.035	0.000	0.445	Yellow Warbler
MacGillivray's Warbler	-7.024	0.000	0.134	0.231	0.000	0.339	Yellow Warbler
Canada Warbler	-0.581	0.084	0.009	0.127	0.706	0.127	Magnolia Warbler
Magnolia Warbler	-15.910	0.000	0.293	0.073	0.000	0.325	American Redstart
Black-throated Blue Warbler	-7.881	0.000	0.353	0.087	0.000	0.364	American Redstart
Hooded Warbler	-10.791	0.000	0.525	0.145	0.000	0.530	Common Yellowthroat
Swainson's Warbler	-0.134	0.475	0.003	0.052	0.226	0.061	Kentucky Warbler
House Sparrow	155.202	0.025	0.002	0.062	0.769	0.062	Eurasian Tree Sparrow
Brown Thrasher	-3.539	0.000	0.125	0.191	0.000	0.296	Gray Catbird
Gray Catbird	-6.888	0.000	0.047	0.194	0.000	0.202	Northern Mockingbird
Sage Thrasher	-12.158	0.005	0.035	0.035	0.004	0.072	Northern Mockingbird
House Wren	2.122	0.137	0.001	0.074	0.282	0.075	Sedge Wren
Carolina Wren	-23.062	0.000	0.407	0.318	0.000	0.458	House Wren
Bewick's Wren	-6.355	0.000	0.032	0.192	0.005	0.208	Rock Wren
Rock Wren	-3.263	0.000	0.064	0.074	0.000	0.136	House Wren
Winter Wren	-7.821	0.000	0.327	0.074	0.000	0.361	House Wren
Pacific wren	-19.967	0.000	0.199	0.211	0.000	0.319	House Wren
Sedge Wren	-8.831	0.000	0.245	0.163	0.000	0.292	House Wren
Red-breasted Nuthatch	-4.552	0.000	0.034	0.071	0.000	0.100	Brown Creeper
Brown Creeper	-0.455	0.037	0.007	0.023	0.006	0.035	Red-breasted Nuthatch
White-breasted Nuthatch	0.410	0.336	0.001	0.038	0.013	0.041	Pygmy Nuthatch
Carolina Chickadee	-10.931	0.000	0.116	0.049	0.000	0.181	Tufted Titmouse
Black-capped Chickadee	-8.672	0.000	0.020	0.181	0.535	0.181	Boreal Chickadee
Tufted Titmouse	11.322	0.000	0.053	0.225	0.000	0.234	Carolina Chickadee
Mountain Chickadee	-9.457	0.000	0.059	0.131	0.178	0.136	Juniper Titmouse
Bushtit	-0.681	0.253	0.005	0.291	0.594	0.292	Chestnut-backed Chickadee
Golden-crowned Kinglet	-2.577	0.000	0.038	0.047	0.000	0.131	Ruby-crowned Kinglet
Blue-gray Gnatcatcher	-4.298	0.041	0.003	0.169	0.056	0.171	Black-tailed Gnatcatcher
Mountain Bluebird	-7.139	0.000	0.078	0.035	0.000	0.115	Townsend's Solitaire
Wood Thrush	-6.438	0.000	0.067	0.161	0.000	0.288	American Robin
Veery	-1.889	0.033	0.006	0.037	0.075	0.041	Hermit Thrush
Hermit Thrush	-3.706	0.001	0.013	0.115	0.000	0.164	Swainson's Thrush
American Robin	-53.074	0.000	0.080	0.359	0.000	0.423	Wood Thrush
Eastern Bluebird	-7.083	0.000	0.109	0.263	0.000	0.385	Wood Thrush
Swainson's Thrush	-39.393	0.000	0.294	0.259	0.000	0.384	Hermit Thrush
Townsend's Solitaire	-1.088	0.002	0.033	0.158	0.100	0.166	Hermit Thrush
Western Bluebird	-3.574	0.000	0.122	0.151	0.000	0.232	Hermit Thrush
